# Defining the pig microglial transcriptome reveals their core signature, regional heterogeneity, and similarity with humans

**DOI:** 10.1101/2021.08.11.454467

**Authors:** Barbara B Shih, Sarah M Brown, Lucas Lefevre, Neil A Mabbott, Josef Priller, Gerard Thompson, Alistair B Lawrence, Barry W McColl

**Author notes:** These authors contributed equally (Barbara B Shih, Sarah M Brown, Alistair B Lawrence, Barry W McColl).

## Abstract

Microglia play key roles in brain homeostasis as well as responses to neurodegeneration and neuroinflammatory processes caused by physical disease and psychosocial stress. The pig is a physiologically-relevant model species for studying human neurological disorders, many of which are associated with microglial dysfunction. Furthermore, pigs are an important agricultural species, and there is a need to understand how microglial function affects their welfare. As a basis for improved understanding to enhance biomedical and agricultural research, we sought to characterise pig microglial identity at genome-wide scale and conduct inter-species comparisons.

We isolated pig hippocampal tissue and microglia from frontal cortex, hippocampus and cerebellum, as well as alveolar macrophages from the lungs and conducted RNA-sequencing (RNAseq). By comparing the transcriptomic profiles between microglia, macrophages, and hippocampal tissue, we derived a set of 365 highly-enriched genes defining the porcine core microglial signature. We found brain regional heterogeneity based on 215 genes showing significant (adjusted p<0.01) regional variations and that cerebellar microglia were most distinct. We compared normalized gene expression for microglia from human, mice and pigs using microglia signature gene lists derived from each species and demonstrated that a core microglial marker gene signature is conserved across species, but that species-specific expression subsets also exist. Importantly, pig and human microglia shared greater similarity than pig and murine microglia.

Our data provide a valuable resource defining the pig microglial transcriptome signature that highlights pigs as a useful large animal species bridging between rodents and humans in which to study the role of microglia during homeostasis and disease.

**Main Points:**

- Defined a pig microglial transcriptome signature comprising 365 genes.
- Demonstrated regional variance in the pig microglial transcriptome across the brain.
- Revealed greater similarity between pig and human microglia than mouse.
