## Supplementary material for "Defining the pig microglial transcriptome reveals their core signature, regional heterogeneity, and similarity with humans": Table S3

gene_id	Gene.name	Gene.description	human_orthologue
ENSSSCG00000007435	PLTP	phospholipid transfer protein [Source:NCBI gene;Acc:397527]	PLTP
ENSSSCG00000012121	EGFL6	EGF like domain multiple 6 [Source:NCBI gene;Acc:100153585]	EGFL6
ENSSSCG00000015711	DPP10	dipeptidyl peptidase like 10 [Source:NCBI gene;Acc:100157195]	DPP10
ENSSSCG00000002836	SALL1	spalt like transcription factor 1 [Source:NCBI gene;Acc:100519899]	SALL1
ENSSSCG00000024954	FGF1	fibroblast growth factor 1 [Source:NCBI gene;Acc:397497]	FGF1
ENSSSCG00000012238	NA	tetraspanin 7 [Source:NCBI gene;Acc:100526026]	TSPAN7;AF241726.2
ENSSSCG00000016443	TMEM176A	transmembrane protein 176A [Source:NCBI gene;Acc:100523103]	TMEM176A
ENSSSCG00000015326	COL1A2	collagen type I alpha 2 chain [Source:NCBI gene;Acc:100626716]	COL1A2
ENSSSCG00000016444	NA	transmembrane protein 176B [Source:NCBI gene;Acc:100517619]	TMEM176B
ENSSSCG00000037832	PMP22	peripheral myelin protein 22 [Source:NCBI gene;Acc:110256114]	PMP22
ENSSSCG00000013248	LRP4	LDL receptor related protein 4 [Source:NCBI gene;Acc:100518293]	LRP4
ENSSSCG00000023479	NA	NCK associated protein 5 [Source:NCBI gene;Acc:100513689]	NCKAP5
ENSSSCG00000024088	TLN2	talin 2 [Source:NCBI gene;Acc:100156660]	TLN2
ENSSSCG00000003513	ECE1	endothelin converting enzyme 1 [Source:NCBI gene;Acc:397446]	ECE1
ENSSSCG00000004012	THBS2	thrombospondin 2 [Source:NCBI gene;Acc:100153940]	THBS2
ENSSSCG00000017300	MRC2	mannose receptor C type 2 [Source:NCBI gene;Acc:100516106]	MRC2
ENSSSCG00000014851	SLCO2B1	solute carrier organic anion transporter family member 2B1 [Source:NCBI gene;Acc:102160472]	SLCO2B1
ENSSSCG00000010169	SIPA1L2	signal induced proliferation associated 1 like 2 [Source:NCBI gene;Acc:100158048]	SIPA1L2
ENSSSCG00000010703	HTRA1	HtrA serine peptidase 1 [Source:NCBI gene;Acc:100515628]	HTRA1
ENSSSCG00000000660	A2M	alpha-2-macroglobulin [Source:NCBI gene;Acc:403166]	A2M
ENSSSCG00000006862	VCAM1	vascular cell adhesion molecule 1 [Source:NCBI gene;Acc:396925]	VCAM1
ENSSSCG00000012411	PHKA1	phosphorylase kinase regulatory subunit alpha 1 [Source:NCBI gene;Acc:100525092]	PHKA1
ENSSSCG00000015403	HGF	hepatocyte growth factor [Source:NCBI gene;Acc:100525120]	HGF
ENSSSCG00000005249	FAM189A2	family with sequence similarity 189 member A2 [Source:NCBI gene;Acc:100154289]	FAM189A2
ENSSSCG00000014852	ARRB1	arrestin beta 1 [Source:NCBI gene;Acc:100521141]	ARRB1
ENSSSCG00000032053	ST8SIA5	ST8 alpha-N-acetyl-neuraminide alpha-2,8-sialyltransferase 5 [Source:NCBI gene;Acc:100622364]	ST8SIA5
ENSSSCG00000011056	FRMD4A	FERM domain containing 4A [Source:NCBI gene;Acc:100737056]	FRMD4A
ENSSSCG00000006781	CTTNBP2NL	CTTNBP2 N-terminal like [Source:NCBI gene;Acc:100520738]	CTTNBP2NL
ENSSSCG00000012508	ARMCX6	protein ARMCX6 [Source:NCBI gene;Acc:100520992]	ARMCX6
ENSSSCG00000010170	DISC1	DISC1 scaffold protein [Source:NCBI gene;Acc:100156849]	DISC1
ENSSSCG00000011218	SLC4A7	solute carrier family 4 member 7 [Source:NCBI gene;Acc:100524044]	SLC4A7
ENSSSCG00000037900	CCND1	cyclin D1 [Source:NCBI gene;Acc:100738589]	CCND1
ENSSSCG00000005423	ABCA1	ATP binding cassette subfamily A member 1 [Source:NCBI gene;Acc:100152112]	ABCA1
ENSSSCG00000012633	IL13RA1	interleukin 13 receptor subunit alpha 1 [Source:NCBI gene;Acc:397615]	IL13RA1
ENSSSCG00000014899	PRCP	prolylcarboxypeptidase [Source:NCBI gene;Acc:100515678]	PRCP
ENSSSCG00000008103	MERTK	MER proto-oncogene, tyrosine kinase [Source:NCBI gene;Acc:100519652]	MERTK
ENSSSCG00000006218	PDE7A	phosphodiesterase 7A [Source:NCBI gene;Acc:100127143]	PDE7A
ENSSSCG00000026196	FAM13A	family with sequence similarity 13 member A [Source:NCBI gene;Acc:100517722]	FAM13A
ENSSSCG00000037803	MARCKS	myristoylated alanine rich protein kinase C substrate [Source:NCBI gene;Acc:100517207]	MARCKS
ENSSSCG00000038806	AXL	AXL receptor tyrosine kinase [Source:NCBI gene;Acc:100144875]	AXL
ENSSSCG00000031392	UBE2E2	ubiquitin conjugating enzyme E2 E2 [Source:NCBI gene;Acc:780417]	UBE2E2
ENSSSCG00000013145	DTX4	deltex E3 ubiquitin ligase 4 [Source:NCBI gene;Acc:100517143]	DTX4
ENSSSCG00000003451	NA	podoplanin [Source:NCBI gene;Acc:100738269]	PDPN
ENSSSCG00000028004	RIN2	Ras and Rab interactor 2 [Source:NCBI gene;Acc:100625676]	RIN2
ENSSSCG00000011026	ARHGAP12	Rho GTPase activating protein 12 [Source:NCBI gene;Acc:100520047]	ARHGAP12
ENSSSCG00000003950	TIE1	tyrosine kinase with immunoglobulin like and EGF like domains 1 [Source:NCBI gene;Acc:494022]	TIE1
ENSSSCG00000002366	NPC2	NPC intracellular cholesterol transporter 2 [Source:NCBI gene;Acc:397410]	NPC2
ENSSSCG00000028771	MEF2A	myocyte enhancer factor 2A [Source:NCBI gene;Acc:100037273]	MEF2A
ENSSSCG00000044690	FMN1	formin 1 [Source:NCBI gene;Acc:102159471]	FMN1
ENSSSCG00000029249	NAV3	neuron navigator 3 [Source:NCBI gene;Acc:100622883]	NAV3
ENSSSCG00000011511	FRMD4B	FERM domain containing 4B [Source:NCBI gene;Acc:100524460]	FRMD4B
ENSSSCG00000000906	TMCC3	transmembrane and coiled-coil domain family 3 [Source:NCBI gene;Acc:100518487]	TMCC3
ENSSSCG00000014598	PPFIBP2	PPFIA binding protein 2 [Source:NCBI gene;Acc:100523560]	PPFIBP2
ENSSSCG00000029160	NA		HSPA1A;HSPA1B
ENSSSCG00000050398	NA		LRP1
ENSSSCG00000014391	ARAP3	ArfGAP with RhoGAP domain, ankyrin repeat and PH domain 3 [Source:NCBI gene;Acc:100511744]	ARAP3
ENSSSCG00000003983	SMAP2	small ArfGAP2 [Source:NCBI gene;Acc:100145888]	SMAP2
ENSSSCG00000009229	ARHGAP24	Rho GTPase activating protein 24 [Source:NCBI gene;Acc:100522450]	ARHGAP24
ENSSSCG00000006893	BCAR3	BCAR3 adaptor protein, NSP family member [Source:NCBI gene;Acc:100153143]	BCAR3
ENSSSCG00000009408	LRCH1	leucine rich repeats and calponin homology domain containing 1 [Source:NCBI gene;Acc:100521036]	LRCH1
ENSSSCG00000003439	DHRS3	dehydrogenase/reductase 3 [Source:NCBI gene;Acc:100514967]	DHRS3
ENSSSCG00000028552	BHLHE41	basic helix-loop-helix family member e41 [Source:NCBI gene;Acc:100626912]	BHLHE41
ENSSSCG00000004156	IFNGR1	interferon gamma receptor 1 [Source:NCBI gene;Acc:100152238]	IFNGR1
ENSSSCG00000008266	LOXL3	lysyl oxidase like 3 [Source:NCBI gene;Acc:100512652]	LOXL3
ENSSSCG00000010497	ENTPD1	ectonucleoside triphosphate diphosphohydrolase 1 [Source:NCBI gene;Acc:397298]	ENTPD1
ENSSSCG00000014997	NA	caspase-13 [Source:NCBI gene;Acc:100522887]	CASP4;CASP5
ENSSSCG00000009322	SLC46A3	solute carrier family 46 member 3 [Source:NCBI gene;Acc:100154155]	SLC46A3
ENSSSCG00000025114	FMNL3	formin like 3 [Source:NCBI gene;Acc:102157898]	FMNL3
ENSSSCG00000039243	CD81	CD81 molecule [Source:NCBI gene;Acc:780427]	CD81
ENSSSCG00000029815	SRGAP1	SLIT-ROBO Rho GTPase activating protein 1 [Source:NCBI gene;Acc:100623414]	SRGAP1
ENSSSCG00000013181	SERPING1	serpin family G member 1 [Source:NCBI gene;Acc:100144304]	SERPING1
ENSSSCG00000006206	SGK3	serine/threonine-protein kinase Sgk3 [Source:NCBI gene;Acc:100521447]	SGK3
ENSSSCG00000017087	GM2A	GM2 ganglioside activator [Source:NCBI gene;Acc:100515283]	GM2A
ENSSSCG00000012569	ATG4A	autophagy related 4A cysteine peptidase [Source:NCBI gene;Acc:100156732]	ATG4A
ENSSSCG00000000559	RASSF8	Ras association domain family member 8 [Source:NCBI gene;Acc:100151839]	RASSF8
ENSSSCG00000034493	ST3GAL6	ST3 beta-galactoside alpha-2,3-sialyltransferase 6 [Source:NCBI gene;Acc:100739492]	ST3GAL6
ENSSSCG00000012828	STARD8	StAR related lipid transfer domain containing 8 [Source:NCBI gene;Acc:100519288]	STARD8
ENSSSCG00000027722	BMP2K	BMP2 inducible kinase [Source:NCBI gene;Acc:100624635]	BMP2K
ENSSSCG00000001819	MAN2A2	mannosidase alpha class 2A member 2 [Source:NCBI gene;Acc:100154397]	MAN2A2
ENSSSCG00000004279	OGFRL1	opioid growth factor receptor like 1 [Source:NCBI gene;Acc:100153138]	OGFRL1
ENSSSCG00000014149	MEF2C	myocyte enhancer factor 2C [Source:NCBI gene;Acc:733590]	MEF2C
ENSSSCG00000007067	JAG1	jagged canonical Notch ligand 1 [Source:NCBI gene;Acc:100156773]	JAG1
ENSSSCG00000038535	ARSB	arylsulfatase B [Source:NCBI gene;Acc:102158016]	ARSB
ENSSSCG00000031488	ARHGAP17	Rho GTPase activating protein 17 [Source:NCBI gene;Acc:100521615]	ARHGAP17
ENSSSCG00000031337	SNX18	sorting nexin 18 [Source:NCBI gene;Acc:100518876]	SNX18
ENSSSCG00000011750	PLD1	phospholipase D1 [Source:NCBI gene;Acc:100519446]	PLD1
ENSSSCG00000000456	SLC16A7	solute carrier family 16 member 7 [Source:NCBI gene;Acc:100158241]	SLC16A7
ENSSSCG00000010451	IFIT2	interferon induced protein with tetratricopeptide repeats 2 [Source:NCBI gene;Acc:100155467]	IFIT2
ENSSSCG00000004142	CITED2	Cbp/p300 interacting transactivator with Glu/Asp rich carboxy-terminal domain 2 [Source:NCBI gene;Acc:100156022]	CITED2
ENSSSCG00000040449	ABHD12	abhydrolase domain containing 12 [Source:NCBI gene;Acc:100621636]	ABHD12
ENSSSCG00000008504	CRIM1	cysteine rich transmembrane BMP regulator 1 [Source:NCBI gene;Acc:100525394]	CRIM1
ENSSSCG00000009879	TPCN1	two pore segment channel 1 [Source:NCBI gene;Acc:106504056]	TPCN1
ENSSSCG00000038948	ETS2	ETS proto-oncogene 2, transcription factor [Source:NCBI gene;Acc:100154449]	ETS2
ENSSSCG00000032728	EFNB1	ephrin B1 [Source:NCBI gene;Acc:100624619]	EFNB1
ENSSSCG00000028327	RHOBTB1	Rho related BTB domain containing 1 [Source:NCBI gene;Acc:100153330]	RHOBTB1
ENSSSCG00000009400	RCBTB2	RCC1 and BTB domain containing protein 2 [Source:NCBI gene;Acc:100154691]	RCBTB2
ENSSSCG00000006308	CREG1	cellular repressor of E1A stimulated genes 1 [Source:NCBI gene;Acc:100152373]	CREG1
ENSSSCG00000009567	RASA3	RAS p21 protein activator 3 [Source:NCBI gene;Acc:100519683]	RASA3
ENSSSCG00000009403	ITM2B	integral membrane protein 2B [Source:NCBI gene;Acc:595120]	ITM2B
ENSSSCG00000031541	ARL5A	ADP ribosylation factor like GTPase 5A [Source:NCBI gene;Acc:100622814]	ARL5A
ENSSSCG00000003743	GALNT1	polypeptide N-acetylgalactosaminyltransferase 1 [Source:NCBI gene;Acc:100738545]	GALNT1
ENSSSCG00000012251	USP9X	ubiquitin specific peptidase 9 X-linked [Source:NCBI gene;Acc:100628154]	USP9X
ENSSSCG00000034618	ZMYM6	zinc finger MYM-type containing 6 [Source:NCBI gene;Acc:110261139]	ZMYM6
ENSSSCG00000032154	ERF	ETS2 repressor factor [Source:NCBI gene;Acc:100516083]	ERF
ENSSSCG00000031261	RHOQ	ras homolog family member Q [Source:NCBI gene;Acc:100523840]	RHOQ
ENSSSCG00000007286	ACSS2	acyl-CoA synthetase short chain family member 2 [Source:NCBI gene;Acc:100153866]	ACSS2
ENSSSCG00000004190	STX7	syntaxin 7 [Source:NCBI gene;Acc:100153196]	STX7
ENSSSCG00000030153	SMURF1	SMAD specific E3 ubiquitin protein ligase 1 [Source:NCBI gene;Acc:100621443]	SMURF1
ENSSSCG00000010391	ERCC6	ERCC excision repair 6, chromatin remodeling factor [Source:NCBI gene;Acc:106504057]	ERCC6
ENSSSCG00000008787	KLHL5	kelch like family member 5 [Source:NCBI gene;Acc:100739193]	KLHL5
ENSSSCG00000023709	PTPRJ	protein tyrosine phosphatase receptor type J [Source:NCBI gene;Acc:100524973]	PTPRJ
ENSSSCG00000002390	ANGEL1	angel homolog 1 [Source:NCBI gene;Acc:100154390]	ANGEL1
ENSSSCG00000010146	LGALS8	galectin 8 [Source:NCBI gene;Acc:100156193]	LGALS8
ENSSSCG00000033732	ANKRD10	ankyrin repeat domain 10 [Source:NCBI gene;Acc:100154231]	ANKRD10
ENSSSCG00000006126	DECR1	2,4-dienoyl-CoA reductase 1 [Source:NCBI gene;Acc:503544]	DECR1
ENSSSCG00000026922	DRAM2	DNA damage regulated autophagy modulator 2 [Source:NCBI gene;Acc:100158051]	DRAM2
ENSSSCG00000036898	NIPA2	NIPA magnesium transporter 2 [Source:NCBI gene;Acc:110257060]	NIPA2
ENSSSCG00000002656	ZCCHC14	zinc finger CCHC-type containing 14 [Source:NCBI gene;Acc:100512105]	ZCCHC14
ENSSSCG00000014887	ALG8	ALG8 alpha-1,3-glucosyltransferase [Source:NCBI gene;Acc:100511030]	ALG8
ENSSSCG00000036488	KLF3	Kruppel like factor 3 [Source:NCBI gene;Acc:100174960]	KLF3
ENSSSCG00000010798	GGA2	golgi associated, gamma adaptin ear containing, ARF binding protein 2 [Source:NCBI gene;Acc:100524333]	GGA2
ENSSSCG00000003577	WASF2	WASP family member 2 [Source:NCBI gene;Acc:100512789]	WASF2
ENSSSCG00000035653	PGAP2	post-GPI attachment to proteins 2 [Source:NCBI gene;Acc:102167025]	PGAP2
ENSSSCG00000011708	TSC22D2	TSC22 domain family member 2 [Source:NCBI gene;Acc:100155608]	TSC22D2
ENSSSCG00000026753	OSBPL11	oxysterol binding protein like 11 [Source:NCBI gene;Acc:100623596]	OSBPL11
ENSSSCG00000037536	SLC25A28	solute carrier family 25 member 28 [Source:NCBI gene;Acc:100526017]	SLC25A28
ENSSSCG00000030343	SLC38A9	solute carrier family 38 member 9 [Source:NCBI gene;Acc:100521873]	SLC38A9
ENSSSCG00000022661	FCHO2	FCH and mu domain containing endocytic adaptor 2 [Source:NCBI gene;Acc:100514094]	FCHO2
ENSSSCG00000015368	HDAC9	histone deacetylase 9 [Source:NCBI gene;Acc:100523163]	HDAC9
ENSSSCG00000009225	HSD17B11	estradiol 17-beta-dehydrogenase 11 [Source:NCBI gene;Acc:100520923]	HSD17B11
ENSSSCG00000012125	NA	OFD1 centriole and centriolar satellite protein [Source:NCBI gene;Acc:100513249]	OFD1
ENSSSCG00000026466	SLC23A2	solute carrier family 23 member 2 [Source:NCBI gene;Acc:397367]	SLC23A2
ENSSSCG00000009978	AP1B1	adaptor related protein complex 1 subunit beta 1 [Source:NCBI gene;Acc:100157709]	AP1B1
ENSSSCG00000016118	CYP20A1	neurobeachin like 1 [Source:NCBI gene;Acc:100514254]	NBEAL1
