## Supplementary material for "Defining the pig microglial transcriptome reveals their core signature, regional heterogeneity, and similarity with humans": Table S4

gene_id	Gene.name	Gene.description	human_orthologue
ENSSSCG00000002830	IRX6	iroquois homeobox 6 [Source:NCBI gene;Acc:100518430]	IRX6
ENSSSCG00000025345	GUCY2D	guanylate cyclase 2D, retinal [Source:NCBI gene;Acc:100625536]	GUCY2D
ENSSSCG00000015323	GNGT1	G protein subunit gamma transducin 1 [Source:NCBI gene;Acc:100519790]	GNGT1
ENSSSCG00000051555	NA		NA
ENSSSCG00000007710	MLXIPL	MLX interacting protein like [Source:NCBI gene;Acc:100170769]	MLXIPL
ENSSSCG00000015320	CALCR	calcitonin receptor [Source:NCBI gene;Acc:397638]	CALCR
ENSSSCG00000043056	NA		NA
ENSSSCG00000031640	NA	endogenous retrovirus group V member 2 Env polyprotein [Source:NCBI gene;Acc:100624077]	NA
ENSSSCG00000021075	TDRD1	tudor domain containing 1 [Source:NCBI gene;Acc:100157555]	TDRD1
ENSSSCG00000012546	NRK	Nik related kinase [Source:NCBI gene;Acc:100515181]	NRK
ENSSSCG00000050216	NA		NA
ENSSSCG00000030735	NA		NA
ENSSSCG00000002129	RPGRIP1	RPGR interacting protein 1 [Source:NCBI gene;Acc:100155563]	RPGRIP1
ENSSSCG00000041919	NA		NA
ENSSSCG00000006788	ADORA3	transmembrane and immunoglobulin domain containing 3 [Source:NCBI gene;Acc:104564308]	TMIGD3
ENSSSCG00000035525	NA	multiple epidermal growth factor-like domains protein 6 [Source:NCBI gene;Acc:100153543]	NA
ENSSSCG00000042904	NA		NA
ENSSSCG00000039270	TREM2	triggering receptor expressed on myeloid cells 2 [Source:NCBI gene;Acc:100737974]	TREM2
ENSSSCG00000014823	P2RY6	pyrimidinergic receptor P2Y6 [Source:NCBI gene;Acc:100512849]	P2RY6
ENSSSCG00000043173	NA		NA
ENSSSCG00000043786	NA		NA
ENSSSCG00000024024	CX3CR1	C-X3-C motif chemokine receptor 1 [Source:NCBI gene;Acc:100622126]	CX3CR1
ENSSSCG00000012551	RNF128	ring finger protein 128 [Source:NCBI gene;Acc:100515872]	RNF128
ENSSSCG00000044188	NA		NA
ENSSSCG00000011713	P2RY12	purinergic receptor P2Y12 [Source:NCBI gene;Acc:503659]	P2RY12
ENSSSCG00000002432	KCNK13	potassium two pore domain channel subfamily K member 13 [Source:NCBI gene;Acc:100623906]	KCNK13
ENSSSCG00000012545	IL1RAPL2	interleukin 1 receptor accessory protein like 2 [Source:NCBI gene;Acc:100157100]	IL1RAPL2
ENSSSCG00000013074	RAB3IL1	RAB3A interacting protein like 1 [Source:NCBI gene;Acc:100739680]	RAB3IL1
ENSSSCG00000043147	NA		NA
ENSSSCG00000033041	NA	GNAS complex locus [Source:NCBI gene;Acc:100049657]	NA
ENSSSCG00000009134	EGF	epidermal growth factor [Source:NCBI gene;Acc:397083]	EGF
ENSSSCG00000007022	ANK1	ankyrin 1 [Source:NCBI gene;Acc:100157679]	ANK1
ENSSSCG00000042842	NA		NA
ENSSSCG00000037520	NA	zinc finger protein 275 [Source:NCBI gene;Acc:106507056]	NA
ENSSSCG00000016618	CPED1	cadherin like and PC-esterase domain containing 1 [Source:NCBI gene;Acc:100511847]	CPED1
ENSSSCG00000005352	FRMPD1	FERM and PDZ domain containing 1 [Source:NCBI gene;Acc:100153190]	FRMPD1
ENSSSCG00000040648	CCL8	chemokine (C-C motif) ligand 8 [Source:NCBI gene;Acc:100302703]	CCL8
ENSSSCG00000050981	NA		NA
ENSSSCG00000042123	NA		NA
ENSSSCG00000028488	LTC4S	leukotriene C4 synthase [Source:NCBI gene;Acc:100520063]	LTC4S
ENSSSCG00000035847	TAL1	TAL bHLH transcription factor 1, erythroid differentiation factor [Source:NCBI gene;Acc:100521731]	TAL1
ENSSSCG00000034087	TNFSF15	TNF superfamily member 15 [Source:NCBI gene;Acc:100624969]	TNFSF15
ENSSSCG00000010649	VWA2	von Willebrand factor A domain containing 2 [Source:NCBI gene;Acc:100152718]	VWA2
ENSSSCG00000043884	NA		NA
ENSSSCG00000037137	NA		NA
ENSSSCG00000020941	LTB4R2	leukotriene B4 receptor 2 [Source:NCBI gene;Acc:100156094]	LTB4R2
ENSSSCG00000027124	NA		TMEM119
ENSSSCG00000032058	NA		NA
ENSSSCG00000049058	NA		NA
ENSSSCG00000013102	NA	membrane spanning 4-domains A7 [Source:NCBI gene;Acc:100628141]	MS4A7
ENSSSCG00000042869	NA		NA
ENSSSCG00000017565	SPATA20	spermatogenesis associated 20 [Source:NCBI gene;Acc:100286812]	SPATA20
ENSSSCG00000038110	TIFAB	TIFA inhibitor [Source:NCBI gene;Acc:110259489]	TIFAB
ENSSSCG00000037360	CST3	cystatin C [Source:NCBI gene;Acc:733672]	CST3
ENSSSCG00000005533	PTGS1	prostaglandin-endoperoxide synthase 1 [Source:NCBI gene;Acc:397541]	PTGS1
ENSSSCG00000031608	NA		NA
ENSSSCG00000023868	NA		NA
ENSSSCG00000036810	ARL11	ADP ribosylation factor like GTPase 11 [Source:HGNC Symbol;Acc:HGNC:24046]	ARL11
ENSSSCG00000007185	SIRPB2	signal regulatory protein beta 2 [Source:NCBI gene;Acc:100514740]	SIRPB2
ENSSSCG00000036446	PALD1	phosphatase domain containing paladin 1 [Source:NCBI gene;Acc:110256835]	PALD1
ENSSSCG00000010277	SLC29A3	solute carrier family 29 member 3 [Source:NCBI gene;Acc:100153166]	SLC29A3
ENSSSCG00000041163	NA		NA
ENSSSCG00000027505	ESYT3	extended synaptotagmin 3 [Source:NCBI gene;Acc:100738903]	ESYT3
ENSSSCG00000015828	ZNF703	zinc finger protein 703 [Source:NCBI gene;Acc:100525011]	ZNF703
ENSSSCG00000009644	ADAM28	ADAM metallopeptidase domain 28 [Source:NCBI gene;Acc:100152711]	ADAM28
ENSSSCG00000050316	NA		NA
ENSSSCG00000042481	NA		NA
ENSSSCG00000004024	NA	ribonuclease T2 [Source:NCBI gene;Acc:100157985]	AL159163.1;RNASET2
ENSSSCG00000043050	NA		NA
ENSSSCG00000013106	PTGDR2	prostaglandin D2 receptor 2 [Source:NCBI gene;Acc:100510947]	PTGDR2
ENSSSCG00000033830	CCDC8	coiled-coil domain containing 8 [Source:NCBI gene;Acc:100513356]	CCDC8
ENSSSCG00000034592	NA		NA
ENSSSCG00000039651	SLC2A5	solute carrier family 2 member 5 [Source:NCBI gene;Acc:100625876]	SLC2A5
ENSSSCG00000043640	NA	nuclear pore associated protein 1 [Source:NCBI gene;Acc:102163379]	NA
ENSSSCG00000015125	NECTIN1	nectin cell adhesion molecule 1 [Source:NCBI gene;Acc:397247]	NECTIN1
ENSSSCG00000017258	FAM20A	FAM20A golgi associated secretory pathway pseudokinase [Source:NCBI gene;Acc:100522273]	FAM20A
ENSSSCG00000001572	FGD2	FYVE, RhoGEF and PH domain containing 2 [Source:NCBI gene;Acc:100524814]	FGD2
ENSSSCG00000032474	CXCL10	C-X-C motif chemokine ligand 10 [Source:NCBI gene;Acc:494019]	CXCL10
ENSSSCG00000011436	NA	toll like receptor 9 [Source:NCBI gene;Acc:397007]	TLR9;AC097637.1
ENSSSCG00000015801	TLR3	toll like receptor 3 [Source:NCBI gene;Acc:100037937]	TLR3
ENSSSCG00000044982	NA		NA
ENSSSCG00000041684	NA		NA
ENSSSCG00000037025	PLVAP	plasmalemma vesicle associated protein [Source:NCBI gene;Acc:110259322]	PLVAP
ENSSSCG00000041154	NA		NA
ENSSSCG00000035218	ADA2	adenosine deaminase 2 [Source:NCBI gene;Acc:397079]	ADA2
ENSSSCG00000006678	FCGR1A	Fc fragment of IgG, high affinity Ia, receptor (CD64) [Source:NCBI gene;Acc:613130]	FCGR1B;FCGR1A
ENSSSCG00000014441	CSF1R	colony stimulating factor 1 receptor [Source:NCBI gene;Acc:100517086]	CSF1R
ENSSSCG00000013940	NLRP3	NLR family pyrin domain containing 3 [Source:NCBI gene;Acc:100514823]	NLRP3
ENSSSCG00000039838	RGS10	regulator of G protein signaling 10 [Source:NCBI gene;Acc:100152559]	RGS10
ENSSSCG00000034284	NA	leukocyte-associated immunoglobulin-like receptor 1 [Source:NCBI gene;Acc:100515837]	LAIR1
ENSSSCG00000013100	NA	membrane spanning 4-domains A4A [Source:NCBI gene;Acc:100525275]	MS4A6A;MS4A6E
ENSSSCG00000023762	TRPM2	transient receptor potential cation channel subfamily M member 2 [Source:NCBI gene;Acc:100622032]	TRPM2
ENSSSCG00000043793	NA		NA
ENSSSCG00000015487	TNFSF18	TNF superfamily member 18 [Source:NCBI gene;Acc:100516458]	TNFSF18
ENSSSCG00000048164	NA		NA
ENSSSCG00000044972	NA		NA
ENSSSCG00000041780	NA		NA
ENSSSCG00000033512	C1QB	complement C1q B chain [Source:NCBI gene;Acc:100518846]	C1QB
ENSSSCG00000038598	ADRB2	adrenoceptor beta 2 [Source:NCBI gene;Acc:397357]	ADRB2
ENSSSCG00000031346	CMKLR1	chemerin chemokine-like receptor 1 [Source:NCBI gene;Acc:780421]	CMKLR1
ENSSSCG00000050458	NA		NA
ENSSSCG00000017561	ABCC3	ATP binding cassette subfamily C member 3 [Source:NCBI gene;Acc:100513231]	ABCC3
ENSSSCG00000009237	HPSE	heparanase [Source:NCBI gene;Acc:100271932]	HPSE
ENSSSCG00000009209	NAP1L5	nucleosome assembly protein 1 like 5 [Source:NCBI gene;Acc:100616076]	NA
ENSSSCG00000013919	NA	homer scaffold protein 3 [Source:NCBI gene;Acc:100526210]	HOMER3;AC002985.1
ENSSSCG00000042663	NA		NA
ENSSSCG00000013360	TMEM86A	transmembrane protein 86A [Source:NCBI gene;Acc:100523718]	TMEM86A
ENSSSCG00000028875	HAVCR2	hepatitis A virus cellular receptor 2 [Source:NCBI gene;Acc:100522045]	HAVCR2
ENSSSCG00000045074	NA		NA
ENSSSCG00000044930	NA		NA
ENSSSCG00000051406	NA		NA
ENSSSCG00000009330	ALOX5AP	arachidonate 5-lipoxygenase activating protein [Source:NCBI gene;Acc:397392]	ALOX5AP
ENSSSCG00000050266	NA		NA
ENSSSCG00000003524	C1QA	complement C1q A chain [Source:NCBI gene;Acc:445461]	C1QA
ENSSSCG00000037682	HFE	homeostatic iron regulator [Source:NCBI gene;Acc:110261476]	HFE
ENSSSCG00000002554	PLD4	phospholipase D family member 4 [Source:NCBI gene;Acc:100524095]	PLD4
ENSSSCG00000021956	LY75	lymphocyte antigen 75 [Source:NCBI gene;Acc:595126]	LY75-CD302;LY75
ENSSSCG00000012112	ARHGAP6	Rho GTPase activating protein 6 [Source:NCBI gene;Acc:100524780]	ARHGAP6
ENSSSCG00000002829	MMP2	matrix metallopeptidase 2 [Source:NCBI gene;Acc:397391]	MMP2
ENSSSCG00000002828	LPCAT2	lysophosphatidylcholine acyltransferase 2 [Source:NCBI gene;Acc:100517894]	LPCAT2
ENSSSCG00000026592	TLR6	toll like receptor 6 [Source:NCBI gene;Acc:396621]	TLR6
ENSSSCG00000032612	MILR1	mast cell immunoglobulin like receptor 1 [Source:NCBI gene;Acc:110255988]	MILR1
ENSSSCG00000031700	SLC2A9	solute carrier family 2 member 9 [Source:NCBI gene;Acc:100621442]	SLC2A9
ENSSSCG00000046464	NA		NA
ENSSSCG00000049367	NA		NA
ENSSSCG00000031788	PTAFR	platelet activating factor receptor [Source:NCBI gene;Acc:100523973]	PTAFR
ENSSSCG00000046811	NA		NA
ENSSSCG00000026583	TLR1	toll like receptor 1 [Source:NCBI gene;Acc:396607]	TLR1
ENSSSCG00000048078	NA		NA
ENSSSCG00000009627	NA		AC037459.1;C8orf58
ENSSSCG00000043758	NA		NA
ENSSSCG00000013595	CERS4	ceramide synthase 4 [Source:NCBI gene;Acc:100127167]	CERS4
ENSSSCG00000005828	EGFL7	EGF like domain multiple 7 [Source:NCBI gene;Acc:100511434]	EGFL7
ENSSSCG00000041744	NA		NA
ENSSSCG00000023026	CLCN5	chloride voltage-gated channel 5 [Source:NCBI gene;Acc:397263]	CLCN5
ENSSSCG00000040989	GPRC5C	G protein-coupled receptor class C group 5 member C [Source:NCBI gene;Acc:106505387]	GPRC5C
ENSSSCG00000045831	NA		NA
ENSSSCG00000013551	C3	complement C3 [Source:NCBI gene;Acc:397072]	C3
ENSSSCG00000046298	NA		NA
ENSSSCG00000002815	ADGRG1	adhesion G protein-coupled receptor G1 [Source:NCBI gene;Acc:100515029]	ADGRG1
ENSSSCG00000045487	NA		NA
ENSSSCG00000013144	MPEG1	macrophage expressed 1 [Source:NCBI gene;Acc:100516953]	NA
ENSSSCG00000049302	NA		NA
ENSSSCG00000024495	NA		NA
ENSSSCG00000036878	NA		NA
ENSSSCG00000015246	ST14	suppression of tumorigenicity 14 [Source:NCBI gene;Acc:100517843]	ST14
ENSSSCG00000009220	DMP1	dentin matrix acidic phosphoprotein 1 [Source:NCBI gene;Acc:399688]	DMP1
ENSSSCG00000045746	NA		NA
ENSSSCG00000038706	C1QC	complement C1q C chain [Source:NCBI gene;Acc:445460]	C1QC
ENSSSCG00000048648	NA		NA
ENSSSCG00000049931	NA		NA
ENSSSCG00000017879	SPNS2	sphingolipid transporter 2 [Source:NCBI gene;Acc:100523398]	SPNS2
ENSSSCG00000042312	NA		NA
ENSSSCG00000012893	UNC93B1	unc-93 homolog B1, TLR signaling regulator [Source:NCBI gene;Acc:100522238]	UNC93B1
ENSSSCG00000013313	PRRG4	proline rich and Gla domain 4 [Source:NCBI gene;Acc:100513583]	PRRG4
ENSSSCG00000004199	EPB41L2	erythrocyte membrane protein band 4.1 like 2 [Source:NCBI gene;Acc:100524836]	EPB41L2
ENSSSCG00000036618	NA	Fc fragment of IgG receptor IIIa [Source:NCBI gene;Acc:397684]	FCGR3A;FCGR3B
ENSSSCG00000026084	SLC49A3	solute carrier family 49 member 3 [Source:NCBI gene;Acc:100624956]	SLC49A3
ENSSSCG00000050296	NA		NA
ENSSSCG00000030374	SNORA21	small nucleolar RNA, H/ACA box 21 [Source:HGNC Symbol;Acc:HGNC:32611]	SNORA21
ENSSSCG00000009699	HPGD	15-hydroxyprostaglandin dehydrogenase [Source:NCBI gene;Acc:100156186]	HPGD
ENSSSCG00000012676	MBNL3	muscleblind like splicing regulator 3 [Source:NCBI gene;Acc:100512149]	MBNL3
ENSSSCG00000002866	CEBPA	CCAAT enhancer binding protein alpha [Source:NCBI gene;Acc:397307]	CEBPA
ENSSSCG00000022309	GPR34	G protein-coupled receptor 34 [Source:NCBI gene;Acc:100516349]	GPR34
ENSSSCG00000035224	NA	ABI gene family member 3 [Source:NCBI gene;Acc:100621521]	ABI3
ENSSSCG00000007754	ITGAM	integrin subunit alpha M [Source:NCBI gene;Acc:397459]	ITGAM
ENSSSCG00000033918	NA	CD300a molecule [Source:NCBI gene;Acc:102160266]	CD300A;CD300LD
ENSSSCG00000011570	IRAK2	interleukin 1 receptor associated kinase 2 [Source:NCBI gene;Acc:106505672]	IRAK2
ENSSSCG00000031916	NA	sialic acid-binding Ig-like lectin 13 [Source:NCBI gene;Acc:100515209]	NA
ENSSSCG00000004053	TAGAP	T cell activation RhoGTPase activating protein [Source:NCBI gene;Acc:100155114]	TAGAP
ENSSSCG00000010312	PLAU	plasminogen activator, urokinase [Source:NCBI gene;Acc:396985]	PLAU
ENSSSCG00000010504	BLNK	B cell linker [Source:NCBI gene;Acc:100152350]	BLNK
ENSSSCG00000040811	PYCARD	apoptosis-associated speck-like protein containing a CARD [Source:NCBI gene;Acc:100522011]	PYCARD
ENSSSCG00000046785	NA		NA
ENSSSCG00000024549	LYL1	LYL1 basic helix-loop-helix family member [Source:NCBI gene;Acc:100523949]	LYL1
ENSSSCG00000022237	SUSD3	sushi domain containing 3 [Source:NCBI gene;Acc:100627326]	SUSD3
ENSSSCG00000036064	CALHM6	calcium homeostasis modulator family member 6 [Source:NCBI gene;Acc:100158219]	CALHM6
ENSSSCG00000026587	BATF3	basic leucine zipper ATF-like transcription factor 3 [Source:NCBI gene;Acc:100621683]	BATF3
ENSSSCG00000045928	NA		NA
ENSSSCG00000036963	LRRC25	leucine rich repeat containing 25 [Source:NCBI gene;Acc:110259316]	LRRC25
ENSSSCG00000043759	NA		NA
ENSSSCG00000032341	AIF1	allograft inflammatory factor 1 [Source:NCBI gene;Acc:397271]	AIF1
ENSSSCG00000000699	LPAR5	lysophosphatidic acid receptor 5 [Source:NCBI gene;Acc:102161415]	LPAR5
ENSSSCG00000049638	NA		NA
ENSSSCG00000004143	TXLNB	taxilin beta [Source:NCBI gene;Acc:100511845]	TXLNB
ENSSSCG00000040016	NA	EGF-like module containing, mucin-like, hormone receptor-like sequence 4 [Source:NCBI gene;Acc:100623124]	NA
ENSSSCG00000027628	IL6R	interleukin 6 receptor [Source:NCBI gene;Acc:399522]	IL6R
ENSSSCG00000028711	CASP1	caspase 1, apoptosis-related cysteine peptidase [Source:NCBI gene;Acc:397319]	CASP1;CARD16;CARD17
ENSSSCG00000051508	NA		NA
ENSSSCG00000027677	NA	ABI gene family member 3-like [Source:NCBI gene;Acc:110255205]	ABI3
ENSSSCG00000023478	SLC46A1	solute carrier family 46 member 1 [Source:NCBI gene;Acc:100628018]	SLC46A1
ENSSSCG00000008261	HK2	hexokinase 2 [Source:NCBI gene;Acc:494561]	HK2
ENSSSCG00000045888	NA		NA
ENSSSCG00000027272	PIK3CG	phosphatidylinositol-4,5-bisphosphate 3-kinase catalytic subunit gamma [Source:NCBI gene;Acc:396979]	PIK3CG
ENSSSCG00000026994	ADAMTS10	ADAM metallopeptidase with thrombospondin type 1 motif 10 [Source:NCBI gene;Acc:100624519]	ADAMTS10
ENSSSCG00000034308	LRMDA	leucine rich melanocyte differentiation associated [Source:HGNC Symbol;Acc:HGNC:23405]	LRMDA
ENSSSCG00000031715	CARD9	caspase recruitment domain family member 9 [Source:NCBI gene;Acc:110258075]	CARD9
ENSSSCG00000008923	STAP1	signal transducing adaptor family member 1 [Source:NCBI gene;Acc:100525760]	STAP1
ENSSSCG00000014316	TGFBI	transforming growth factor beta induced [Source:NCBI gene;Acc:100519300]	TGFBI
ENSSSCG00000031174	FBP1	fructose-bisphosphatase 1 [Source:NCBI gene;Acc:397038]	FBP1
ENSSSCG00000012618	SOWAHD	sosondowah ankyrin repeat domain family member D [Source:NCBI gene;Acc:100515700]	SOWAHD
ENSSSCG00000025271	NA	paired immunoglobulin-like type 2 receptor beta [Source:NCBI gene;Acc:100514951]	NA
ENSSSCG00000035170	VSIG4	V-set and immunoglobulin domain containing 4 [Source:NCBI gene;Acc:100156239]	VSIG4
ENSSSCG00000044966	NA		NA
ENSSSCG00000002752	ZFHX3	zinc finger homeobox 3 [Source:NCBI gene;Acc:100519194]	ZFHX3
ENSSSCG00000031951	NA	cytoplasmic FMR1 interacting protein 1 [Source:NCBI gene;Acc:100627463]	NA
ENSSSCG00000004728	CAPN3	calpain 3 [Source:NCBI gene;Acc:397349]	CAPN3
ENSSSCG00000050787	NA		NA
ENSSSCG00000010381	ARHGAP22	Rho GTPase activating protein 22 [Source:NCBI gene;Acc:102159729]	ARHGAP22
ENSSSCG00000017738	ADAP2	ArfGAP with dual PH domains 2 [Source:NCBI gene;Acc:100337675]	ADAP2
ENSSSCG00000048312	NA		NA
ENSSSCG00000008722	SH3TC1	SH3 domain and tetratricopeptide repeats 1 [Source:NCBI gene;Acc:100737944]	SH3TC1
ENSSSCG00000016782	OTULINL	OTU deubiquitinase with linear linkage specificity like [Source:NCBI gene;Acc:100518874]	OTULINL
ENSSSCG00000006452	NA	CD1d molecule [Source:NCBI gene;Acc:100124526]	CD1D
ENSSSCG00000035446	CAVIN1	caveolae associated protein 1 [Source:NCBI gene;Acc:106505427]	CAVIN1
ENSSSCG00000041996	NA		NA
ENSSSCG00000016957	CD180	CD180 molecule [Source:NCBI gene;Acc:397644]	CD180
ENSSSCG00000046668	NA		NA
ENSSSCG00000034555	NA	killer cell lectin-like receptor subfamily B member 1B allele B [Source:NCBI gene;Acc:100520491]	CLECL1
ENSSSCG00000016678	NOD1	nucleotide binding oligomerization domain containing 1 [Source:NCBI gene;Acc:100135660]	NA
ENSSSCG00000017328	ARHGAP27	Rho GTPase activating protein 27 [Source:NCBI gene;Acc:100628007]	ARHGAP27
ENSSSCG00000033286	NA		PHOSPHO1
ENSSSCG00000046947	NA		NA
ENSSSCG00000022236	NA	folate receptor 3 (gamma) [Source:NCBI gene;Acc:396784]	NA
ENSSSCG00000023001	CCDC149	coiled-coil domain containing 149 [Source:NCBI gene;Acc:100621948]	CCDC149
ENSSSCG00000049110	NA		NA
ENSSSCG00000032162	P2RY13	purinergic receptor P2Y13 [Source:NCBI gene;Acc:100524766]	P2RY13
ENSSSCG00000033745	NA		NA
ENSSSCG00000045218	NA		NA
ENSSSCG00000009859	TESC	tescalcin [Source:NCBI gene;Acc:100155189]	TESC
ENSSSCG00000004823	LRRK1	leucine rich repeat kinase 1 [Source:NCBI gene;Acc:100521353]	LRRK1
ENSSSCG00000015353	SCIN	scinderin [Source:NCBI gene;Acc:100512981]	SCIN
ENSSSCG00000011899	CD80	CD80 molecule [Source:NCBI gene;Acc:397161]	CD80
ENSSSCG00000015019	COLCA2	colorectal cancer associated 2 [Source:NCBI gene;Acc:100512618]	COLCA2
ENSSSCG00000050402	NA		NA
ENSSSCG00000050929	NA		NA
ENSSSCG00000018563	SNORA48	small nucleolar RNA, H/ACA box 48 [Source:HGNC Symbol;Acc:HGNC:32641]	SNORA48
ENSSSCG00000013720	NA	mannosidase alpha class 2B member 1 [Source:NCBI gene;Acc:100518647]	AC010422.5;MAN2B1;AC010422.3
ENSSSCG00000017428	JUP	junction plakoglobin [Source:NCBI gene;Acc:397592]	JUP
ENSSSCG00000046543	NA		NA
ENSSSCG00000000706	LTBR	lymphotoxin beta receptor [Source:NCBI gene;Acc:100520196]	LTBR
ENSSSCG00000015037	IL18	interleukin 18 [Source:NCBI gene;Acc:397057]	IL18
ENSSSCG00000032687	CYP4V2	cytochrome P450, family 4, subfamily v, polypeptide 2 [Source:NCBI gene;Acc:100113469]	CYP4V2
ENSSSCG00000037324	NA		NA
ENSSSCG00000042219	NA		NA
ENSSSCG00000034190	NA	prickle planar cell polarity protein 4 [Source:NCBI gene;Acc:100520848]	AL365205.1;PRICKLE4
ENSSSCG00000042851	NA		NA
ENSSSCG00000022906	NA	sialic acid-binding Ig-like lectin 10 [Source:NCBI gene;Acc:100513863]	SIGLEC11;SIGLEC10
ENSSSCG00000039041	ZNF467	zinc finger protein 467 [Source:NCBI gene;Acc:100623053]	ZNF467
ENSSSCG00000010342	SH2D4B	SH2 domain containing 4B [Source:NCBI gene;Acc:100153283]	SH2D4B
ENSSSCG00000003090	NA	nectin cell adhesion molecule 2 [Source:NCBI gene;Acc:100038012]	NECTIN2
ENSSSCG00000025652	CDH1	cadherin 1 [Source:NCBI gene;Acc:100048953]	CDH1
ENSSSCG00000049524	NA	SLAM family member 9 [Source:NCBI gene;Acc:100525572]	NA
ENSSSCG00000034980	IRF8	interferon regulatory factor 8 [Source:NCBI gene;Acc:396645]	IRF8
ENSSSCG00000020988	NA	zinc finger protein 114 [Source:NCBI gene;Acc:106510560]	NA
ENSSSCG00000000292	ZNF385A	zinc finger protein 385A [Source:NCBI gene;Acc:100736804]	ZNF385A
ENSSSCG00000008468	PKDCC	protein kinase domain containing, cytoplasmic [Source:NCBI gene;Acc:100516968]	PKDCC
ENSSSCG00000040388	ZBTB46	zinc finger and BTB domain containing 46 [Source:NCBI gene;Acc:110257361]	ZBTB46
ENSSSCG00000018178	NA		NA
ENSSSCG00000032660	TMEM35B	transmembrane protein 35B [Source:NCBI gene;Acc:110261140]	TMEM35B
ENSSSCG00000009880	SLC8B1	solute carrier family 8 member B1 [Source:NCBI gene;Acc:100157056]	SLC8B1
ENSSSCG00000010280	VSIR	V-set immunoregulatory receptor [Source:NCBI gene;Acc:100154373]	VSIR
ENSSSCG00000023351	PLA2G4A	phospholipase A2 group IVA [Source:NCBI gene;Acc:100520687]	PLA2G4A
ENSSSCG00000015322	TFPI2	tissue factor pathway inhibitor 2 [Source:NCBI gene;Acc:100520144]	TFPI2
ENSSSCG00000048333	NA		NA
ENSSSCG00000040875	ZFPM1	zinc finger protein, FOG family member 1 [Source:NCBI gene;Acc:110260886]	ZFPM1
ENSSSCG00000000546	MANSC4	MANSC domain containing 4 [Source:NCBI gene;Acc:100516012]	MANSC4
ENSSSCG00000050692	NA		NA
ENSSSCG00000043021	NA		NA
ENSSSCG00000033880	TSPAN32	tetraspanin 32 [Source:NCBI gene;Acc:110259221]	TSPAN32
ENSSSCG00000033222	TRIM14	tripartite motif containing 14 [Source:NCBI gene;Acc:100151834]	TRIM14
ENSSSCG00000037997	NA		NA
ENSSSCG00000021361	ZNF710	zinc finger protein 710 [Source:NCBI gene;Acc:100152649]	ZNF710
ENSSSCG00000042328	NA		NA
ENSSSCG00000035284	BMF	Bcl2 modifying factor [Source:NCBI gene;Acc:110261428]	BMF
ENSSSCG00000018383	SNORA12	small nucleolar RNA, H/ACA box 12 [Source:HGNC Symbol;Acc:HGNC:32600]	SNORA12
ENSSSCG00000009060	MAML3	mastermind like transcriptional coactivator 3 [Source:NCBI gene;Acc:100626233]	MAML3
ENSSSCG00000038361	NA		AC112786.2;SCARNA4;SCARNA4
ENSSSCG00000051243	NA		NA
ENSSSCG00000022895	CRYBG3	crystallin beta-gamma domain containing 3 [Source:NCBI gene;Acc:100624348]	CRYBG3
ENSSSCG00000035733	NA	plexin B2 [Source:NCBI gene;Acc:110260603]	NA
ENSSSCG00000047798	NA		NA
ENSSSCG00000025856	TMEM106A	transmembrane protein 106A [Source:NCBI gene;Acc:100624959]	TMEM106A
ENSSSCG00000048678	NA		NA
ENSSSCG00000000545	KLHL42	kelch like family member 42 [Source:NCBI gene;Acc:100513858]	KLHL42
ENSSSCG00000015645	NA	SLIT-ROBO Rho GTPase activating protein 2 [Source:NCBI gene;Acc:100518625]	SRGAP2C;SRGAP2B;SRGAP2
ENSSSCG00000046054	NA	G protein subunit gamma 11 [Source:NCBI gene;Acc:100522202]	NA
ENSSSCG00000045957	NA		NA
ENSSSCG00000010148	ERO1B	endoplasmic reticulum oxidoreductase 1 beta [Source:NCBI gene;Acc:100154974]	ERO1B
ENSSSCG00000014307	MACROH2A1	H2A histone family, member Y [Source:NCBI gene;Acc:100512769]	MACROH2A1
ENSSSCG00000023857	NA		ARHGEF40
ENSSSCG00000009410	RUBCNL	rubicon like autophagy enhancer [Source:NCBI gene;Acc:100522757]	RUBCNL
ENSSSCG00000001651	CNPY3	canopy FGF signaling regulator 3 [Source:NCBI gene;Acc:100126290]	CNPY3
ENSSSCG00000009881	OAS2	2'-5'-oligoadenylate synthetase 2 [Source:NCBI gene;Acc:595128]	OAS2
ENSSSCG00000032984	NA	BEN domain containing 7 [Source:NCBI gene;Acc:110255691]	NA
ENSSSCG00000024950	NA	uncharacterized LOC100737821 [Source:NCBI gene;Acc:100737821]	NA
ENSSSCG00000041906	NA		NA
ENSSSCG00000025329	DDX49	DEAD-box helicase 49 [Source:NCBI gene;Acc:100526038]	DDX49
ENSSSCG00000015324	NA		NA
ENSSSCG00000004178	SLC18B1	solute carrier family 18 member B1 [Source:NCBI gene;Acc:100155211]	SLC18B1
ENSSSCG00000043747	NA		NA
ENSSSCG00000045283	NA	uncharacterized LOC102160712 [Source:NCBI gene;Acc:102160712]	NA
ENSSSCG00000019590	SNORA27	small nucleolar RNA, H/ACA box 27 [Source:HGNC Symbol;Acc:HGNC:32617]	SNORA27
ENSSSCG00000043158	NA		NA
ENSSSCG00000040061	NINJ1	ninjurin 1 [Source:NCBI gene;Acc:110260095]	NINJ1
ENSSSCG00000038901	CLDN15	claudin 15 [Source:NCBI gene;Acc:100302018]	CLDN15
ENSSSCG00000012779	ABCD1	ATP binding cassette subfamily D member 1 [Source:NCBI gene;Acc:100519529]	ABCD1
ENSSSCG00000014825	RELT	RELT TNF receptor [Source:NCBI gene;Acc:100515961]	RELT
ENSSSCG00000039726	U1	U1 spliceosomal RNA [Source:RFAM;Acc:RF00003]	NA
ENSSSCG00000019435	NA		AC034186.2
ENSSSCG00000021542	SNORA71	Small nucleolar RNA SNORA71 [Source:RFAM;Acc:RF00056]	SNORA60
ENSSSCG00000035347	CYP2C42	cytochrome P450 C42 [Source:NCBI gene;Acc:403111]	NA
ENSSSCG00000011873	HSPBAP1	HSPB1 associated protein 1 [Source:NCBI gene;Acc:100519217]	HSPBAP1
ENSSSCG00000007517	NPEPL1	aminopeptidase like 1 [Source:NCBI gene;Acc:100144530]	NPEPL1
ENSSSCG00000017569	CHAD	chondroadherin [Source:NCBI gene;Acc:100624069]	CHAD
ENSSSCG00000037466	NA	sialic acid-binding Ig-like lectin 5 [Source:NCBI gene;Acc:100515551]	NA
ENSSSCG00000004114	RAB32	RAB32, member RAS oncogene family [Source:NCBI gene;Acc:100144496]	ADGB
ENSSSCG00000051686	NA		NA
ENSSSCG00000045712	OLFML3	olfactomedin like 3 [Source:NCBI gene;Acc:100158055]	OLFML3
ENSSSCG00000034696	NA	zinc finger protein 501-like [Source:NCBI gene;Acc:110255247]	NA
ENSSSCG00000009152	SGMS2	sphingomyelin synthase 2 [Source:NCBI gene;Acc:100518796]	SGMS2
ENSSSCG00000023619	SLC12A9	solute carrier family 12 member 9 [Source:NCBI gene;Acc:100620697]	SLC12A9
ENSSSCG00000040143	SNORA58B	small nucleolar RNA, H/ACA box 58B [Source:HGNC Symbol;Acc:HGNC:52208]	SNORA58B
ENSSSCG00000051287	NA		NA
ENSSSCG00000020462	SCARNA13	small Cajal body-specific RNA 13 [Source:HGNC Symbol;Acc:HGNC:32570]	SCARNA13
ENSSSCG00000046607	NA		NA
ENSSSCG00000030032	NA		SNORA7B;SNORA7A
ENSSSCG00000025408	ULK4	unc-51 like kinase 4 [Source:NCBI gene;Acc:100522104]	ULK4
ENSSSCG00000044418	NA		NA
ENSSSCG00000015612	IRF6	interferon regulatory factor 6 [Source:NCBI gene;Acc:397521]	IRF6
ENSSSCG00000022536	SLC37A2	solute carrier family 37 member 2 [Source:NCBI gene;Acc:100523389]	SLC37A2
ENSSSCG00000042621	NA		NA
ENSSSCG00000022031	CHST2	carbohydrate sulfotransferase 2 [Source:NCBI gene;Acc:100626514]	CHST2
ENSSSCG00000022161	ZNF251	zinc finger protein 251 [Source:NCBI gene;Acc:100738561]	ZNF251
ENSSSCG00000041959	NA		NA
ENSSSCG00000012768	ZFP92	ZFP92 zinc finger protein [Source:NCBI gene;Acc:100623680]	ZFP92
ENSSSCG00000043770	NA		NA
ENSSSCG00000048120	NA		NA
ENSSSCG00000034292	ZMYM1	zinc finger MYM-type containing 1 [Source:NCBI gene;Acc:110261141]	ZMYM1
ENSSSCG00000015413	FGL2	fibrinogen like 2 [Source:NCBI gene;Acc:448808]	FGL2
ENSSSCG00000041979	NA		NA
ENSSSCG00000022773	NA	caspase-15 [Source:NCBI gene;Acc:641352]	CARD18
ENSSSCG00000035402	RGS9	regulator of G protein signaling 9 [Source:NCBI gene;Acc:102166057]	RGS9
ENSSSCG00000008347	FBXO48	F-box protein 48 [Source:NCBI gene;Acc:106509795]	FBXO48
ENSSSCG00000007617	NA	zinc finger protein 655 [Source:NCBI gene;Acc:100519015]	ZNF655
ENSSSCG00000037215	ZNF3	zinc finger protein 3 [Source:NCBI gene;Acc:100518654]	ZNF3
ENSSSCG00000022256	DEPP1	DEPP1 autophagy regulator [Source:NCBI gene;Acc:100621791]	DEPP1
ENSSSCG00000006774	PPM1J	protein phosphatase, Mg2+/Mn2+ dependent 1J [Source:NCBI gene;Acc:102162031]	PPM1J
ENSSSCG00000045356	NA		NA
ENSSSCG00000023171	SLC66A2	solute carrier family 66 member 2 [Source:NCBI gene;Acc:100152541]	SLC66A2
ENSSSCG00000028461	NA	signal regulatory protein alpha [Source:NCBI gene;Acc:494566]	AL049634.2;SIRPB1;SIRPG;SIRPA
ENSSSCG00000002039	MMP14	matrix metallopeptidase 14 [Source:NCBI gene;Acc:397471]	MMP14
ENSSSCG00000041765	NA		NA
ENSSSCG00000012489	TRMT2B	tRNA methyltransferase 2 homolog B [Source:NCBI gene;Acc:100517798]	TRMT2B
ENSSSCG00000007744	PHKG1	phosphorylase kinase catalytic subunit gamma 1 [Source:NCBI gene;Acc:397548]	PHKG1
ENSSSCG00000039269	SHLD1	shieldin complex subunit 1 [Source:NCBI gene;Acc:100739819]	SHLD1
ENSSSCG00000029348	THAP6	THAP domain containing 6 [Source:NCBI gene;Acc:100737143]	THAP6
ENSSSCG00000043516	NA		NA
ENSSSCG00000007709	TBL2	transducin beta like 2 [Source:NCBI gene;Acc:100626099]	TBL2
ENSSSCG00000039175	NA	membrane associated ring-CH-type finger 1 [Source:NCBI gene;Acc:100738764]	MARCHF1
ENSSSCG00000021210	HIKESHI	heat shock protein nuclear import factor hikeshi [Source:NCBI gene;Acc:100739665]	HIKESHI
ENSSSCG00000013884	MAP1S	microtubule associated protein 1S [Source:NCBI gene;Acc:100517999]	MAP1S
ENSSSCG00000010167	NA	microtubule associated protein 10 [Source:NCBI gene;Acc:100515801]	NA
ENSSSCG00000046092	NA		NA
ENSSSCG00000049912	NA		NA
