## Supplementary material for "Defining the pig microglial transcriptome reveals their core signature, regional heterogeneity, and similarity with humans": Table S6

gene_id	Gene.name	Gene.description	human_orthologue	logFC (microglia vs macrophage; downregulation means less expressed in microglia/more expressed in macrophages)	adj.P.Val
ENSSSCG00000000437	ARHGAP9	Rho GTPase activating protein 9 [Source:NCBI gene;Acc:100518732]	ARHGAP9	-2.636012096	7.03E-17
ENSSSCG00000001459	HLA-DOB	MHC class II, DO beta [Source:NCBI gene;Acc:100135049]	HLA-DOB	-6.087261126	6.30E-13
ENSSSCG00000001867	PSTPIP1	proline-serine-threonine phosphatase interacting protein 1 [Source:NCBI gene;Acc:100152628]	PSTPIP1	-5.393822559	9.46E-19
ENSSSCG00000002918		hematopoietic cell signal transducer [Source:NCBI gene;Acc:397267]	HCST	-2.37081073	8.96E-13
ENSSSCG00000003236		sialic acid binding Ig like lectin 5 [Source:NCBI gene;Acc:100514653]	SIGLEC6	-2.502269761	4.10E-13
ENSSSCG00000004421	FYN	FYN proto-oncogene, Src family tyrosine kinase [Source:NCBI gene;Acc:791125]	FYN	-5.493552012	4.17E-18
ENSSSCG00000005311		CD72 molecule [Source:NCBI gene;Acc:100038011]	CD72	-7.292780915	1.13E-15
ENSSSCG00000006375	LY9	lymphocyte antigen 9 [Source:NCBI gene;Acc:100155269]	LY9	-5.737063612	4.41E-11
ENSSSCG00000006379	CD48	CD48 molecule [Source:NCBI gene;Acc:100511130]	CD48	-2.109134901	2.21E-10
ENSSSCG00000006457	FCRL3	Fc receptor-like protein 3 [Source:NCBI gene;Acc:100158069]	FCRL3	-5.407895779	1.48E-14
ENSSSCG00000006736	CD2	CD2 molecule [Source:NCBI gene;Acc:396662]	CD2	-3.384709128	4.12E-13
ENSSSCG00000007656	PVRIG	PVR related immunoglobulin domain containing [Source:NCBI gene;Acc:100512708]	PVRIG	-10.9401944	5.03E-15
ENSSSCG00000007807	CD19	CD19 molecule [Source:NCBI gene;Acc:397669]	CD19	-9.898698681	3.43E-19
ENSSSCG00000007956	NLRC3	NLR family CARD domain containing 3 [Source:NCBI gene;Acc:100135669]	NLRC3	-8.741871442	2.50E-18
ENSSSCG00000008217	CD8A	CD8a molecule [Source:NCBI gene;Acc:396627]	CD8A	-6.831577964	1.22E-13
ENSSSCG00000008794	RHOH	ras homolog family member H [Source:NCBI gene;Acc:100513215]	RHOH	-1.948686822	1.72E-07
ENSSSCG00000009412	LCP1	lymphocyte cytosolic protein 1 [Source:NCBI gene;Acc:100156254]	LCP1	-2.065826882	1.55E-13
ENSSSCG00000011318	CXCR6	C-X-C motif chemokine receptor 6 [Source:NCBI gene;Acc:414376]	CXCR6	-2.841412687	2.05E-16
ENSSSCG00000012643	SH2D1A	SH2 domain containing 1A [Source:NCBI gene;Acc:780420]	SH2D1A	-9.443358395	7.64E-21
ENSSSCG00000012909	PTPRCAP	protein tyrosine phosphatase receptor type C associated protein [Source:NCBI gene;Acc:100511860]	PTPRCAP	-1.816916063	1.53E-11
ENSSSCG00000012912	TBC1D10C	TBC1 domain family member 10C [Source:NCBI gene;Acc:100512518]	TBC1D10C	-10.16096868	2.94E-17
ENSSSCG00000013111	CD6	CD6 molecule [Source:NCBI gene;Acc:100513519]	CD6	-11.3167718	9.49E-22
ENSSSCG00000013474	S1PR4	sphingosine-1-phosphate receptor 4 [Source:NCBI gene;Acc:100517997]	S1PR4	-6.258695456	3.58E-16
ENSSSCG00000015093	CD3D	CD3d molecule [Source:NCBI gene;Acc:396661]	CD3D	-9.098917569	8.68E-16
ENSSSCG00000015137	CRTAM	cytotoxic and regulatory T cell molecule [Source:NCBI gene;Acc:100521388]	CRTAM	-7.679197902	7.42E-13
ENSSSCG00000015671	ARHGAP15	Rho GTPase activating protein 15 [Source:NCBI gene;Acc:100520808]	ARHGAP15	-1.635856112	1.17E-06
ENSSSCG00000016832	IL7R	interleukin 7 receptor [Source:NCBI gene;Acc:100271930]	IL7R	-11.16864409	7.86E-19
ENSSSCG00000017046	EBF1	EBF transcription factor 1 [Source:NCBI gene;Acc:100520467]	EBF1	-9.051039831	1.60E-15
ENSSSCG00000017283	CD79B	CD79b molecule [Source:NCBI gene;Acc:100511898]	CD79B	-11.55083531	5.04E-19
ENSSSCG00000017466	CCR7	C-C motif chemokine receptor 7 [Source:NCBI gene;Acc:396663]	CCR7	-9.508982198	1.02E-16
ENSSSCG00000017517	TBX21	T-box transcription factor 21 [Source:NCBI gene;Acc:100518804]	TBX21	-6.011506101	1.10E-10
ENSSSCG00000021812			MS4A1	-8.647537022	2.91E-16
ENSSSCG00000022361	BANK1	B cell scaffold protein with ankyrin repeats 1 [Source:NCBI gene;Acc:100525061]	BANK1	-5.650278673	1.00E-15
ENSSSCG00000023584			TRGV9	-5.691534704	4.66E-16
ENSSSCG00000023842	TRAT1	T-cell receptor-associated transmembrane adapter 1 [Source:NCBI gene;Acc:100620198]	TRAT1	-8.825128015	2.05E-16
ENSSSCG00000023993	CD96	CD96 molecule [Source:NCBI gene;Acc:100627543]	CD96	-9.856603661	1.28E-18
ENSSSCG00000024389	SIGIRR	single Ig and TIR domain containing [Source:NCBI gene;Acc:100626800]	SIGIRR	-9.173117779	8.50E-18
ENSSSCG00000024562	CCR6	C-C motif chemokine receptor 6 [Source:HGNC Symbol;Acc:HGNC:1607]	CCR6	-6.128213318	1.34E-12
ENSSSCG00000025042	ICOS	inducible T cell costimulator [Source:NCBI gene;Acc:733597]	ICOS	-10.49118669	9.05E-18
ENSSSCG00000026210		Fc receptor like 5 [Source:NCBI gene;Acc:100155684]	FCRL5	-10.807102	3.98E-19
ENSSSCG00000027568	BLK	BLK proto-oncogene, Src family tyrosine kinase [Source:NCBI gene;Acc:100623761]	BLK	-10.80865066	5.85E-23
ENSSSCG00000028561	CD28	CD28 molecule [Source:NCBI gene;Acc:100515419]	CD28	-10.29002661	5.60E-21
ENSSSCG00000029239	MZB1	marginal zone B and B1 cell specific protein [Source:NCBI gene;Acc:100522482]	MZB1	-11.76604775	2.51E-10
ENSSSCG00000029267	TIGIT	T cell immunoreceptor with Ig and ITIM domains [Source:NCBI gene;Acc:100624099]	TIGIT	-8.848832139	3.25E-15
ENSSSCG00000029511	UBASH3A	ubiquitin associated and SH3 domain containing A [Source:NCBI gene;Acc:100627915]	UBASH3A	-9.428750883	9.27E-17
ENSSSCG00000029753	CYTIP	cytohesin 1 interacting protein [Source:NCBI gene;Acc:100627882]	CYTIP	-6.560538417	7.60E-21
ENSSSCG00000031037			IGLV8-61	-8.811365487	1.79E-12
ENSSSCG00000032419			IGHV3-74;IGHV3OR16-13	-10.28169146	7.65E-10
ENSSSCG00000032578	TNFRSF17	TNF receptor superfamily member 17 [Source:NCBI gene;Acc:100517087]	TNFRSF17	-3.958223876	7.22E-09
ENSSSCG00000033114			IGKV2-30;IGKV2D-30	-11.88301035	7.31E-07
ENSSSCG00000033640			IGKV2-30;IGKV2D-30	-12.05143427	7.98E-13
ENSSSCG00000033684	CD79A	CD79a molecule [Source:NCBI gene;Acc:100190992]	CD79A	-1.612706552	8.34E-06
ENSSSCG00000033721		uncharacterized LOC102158035 [Source:NCBI gene;Acc:102158035]	TRAC	-7.416131748	7.12E-14
ENSSSCG00000033849	CD37	CD37 molecule [Source:NCBI gene;Acc:100624694]	CD37	-1.721085427	6.57E-09
ENSSSCG00000033945	RGS18	regulator of G protein signaling 18 [Source:NCBI gene;Acc:100511770]	RGS18	-2.031489525	1.39E-05
ENSSSCG00000034131	TXNDC5	thioredoxin domain containing 5 [Source:NCBI gene;Acc:100156354]	TXNDC5	-1.794510343	1.31E-07
ENSSSCG00000035443			IGLV8-61	-6.747249061	1.90E-08
ENSSSCG00000036086	PAX5	paired box 5 [Source:NCBI gene;Acc:100520167]	PAX5	-9.02343284	2.18E-17
ENSSSCG00000036224			IGKC	-9.583385491	1.65E-18
ENSSSCG00000036844	GPR171	G protein-coupled receptor 171 [Source:NCBI gene;Acc:110256318]	GPR171	-6.645990953	1.58E-10
ENSSSCG00000036983			IGHG4;IGHG2;IGHG1;IGHG3	-4.941949579	1.79E-06
ENSSSCG00000037775			IGHM	-6.428380138	2.61E-13
ENSSSCG00000037913			IGHV3-74;IGHV3OR16-13	-10.48902103	1.37E-09
ENSSSCG00000038003	ITK	IL2 inducible T cell kinase [Source:NCBI gene;Acc:100523474]	ITK	-6.872339017	3.31E-18
ENSSSCG00000038055	CORO1A	coronin 1A [Source:NCBI gene;Acc:100621483]	CORO1A	-2.045798765	8.75E-13
ENSSSCG00000038719			IGLL5;IGLC1;IGLC2;IGLC3;IGLC7;IGLL1	-11.6149241	1.37E-22
ENSSSCG00000039102			IGKV2-30;IGKV2D-30	-10.75641562	3.05E-13
ENSSSCG00000039146			IGKV1OR2-108	-11.28036717	3.39E-15
ENSSSCG00000040009			IGKV2-30;IGKV2D-30	-9.388070968	6.91E-21
ENSSSCG00000040140	CD3E	CD3e molecule [Source:NCBI gene;Acc:397455]	CD3E	-11.31427935	2.08E-16
ENSSSCG00000040651			IGKV1-5;IGKV1-6;IGKV1-8;IGKV1-9;IGKV1-12;IGKV1-16;IGKV1-17;IGKV1-37;IGKV1-39;IGKV1D-39;IGKV1D-37;IGKV1D-16;IGKV1D-17;IGKV1D-13;IGKV1D-12;IGKV1D-42;IGKV1D-43;IGKV1D-8	-10.815891	1.96E-07
ENSSSCG00000040849			IGHM	-4.389668773	1.30E-13
ENSSSCG00000040986			IGKV2-30;IGKV2D-30	-11.89552792	1.92E-10
ENSSSCG00000041880			IGLV8-61	-8.036429103	7.54E-09
ENSSSCG00000048391			IGLV8-61	-9.407155343	1.90E-11
