## Supplementary material for "Defining the pig microglial transcriptome reveals their core signature, regional heterogeneity, and similarity with humans": Table S8

### Sheet: 工作表1
gene_id	Gene.name	human_orthologue	Gene.description	logFC (microglia vs macrophage; downregulation means less expressed in microglia/more expressed in macrophages)	adj.P.Val
ENSSSCG00000023333	FCN2	FCN2	ficolin (collagen/fibrinogen domain containing lectin) 2 (hucolin) [Source:NCBI gene;Acc:396881]	-12.3687	9.23e-12
ENSSSCG00000013556		ADGRE1	adhesion G protein-coupled receptor E1 [Source:NCBI gene;Acc:100521889]	-12.1984	1.36e-19
ENSSSCG00000030388	UPP1	UPP1	uridine phosphorylase 1 [Source:NCBI gene;Acc:100625277]	-12.0837	1.73e-16
ENSSSCG00000032857	S100A12	S100A12	S100 calcium binding protein A12 [Source:NCBI gene;Acc:100301483]	-11.6323	7.44e-16
ENSSSCG00000015656	FCMR	FCMR	Fc fragment of IgM receptor [Source:NCBI gene;Acc:100520045]	-11.3679	1.71e-21
ENSSSCG00000006238	CYP7A1	CYP7A1	cytochrome P450, family 7, subfamily A, polypeptide 1 [Source:NCBI gene;Acc:448985]	-11.3466	3.23e-14
ENSSSCG00000013787	ADGRE3	ADGRE3	adhesion G protein-coupled receptor E3 [Source:NCBI gene;Acc:100516246]	-11.0957	3.8e-17
ENSSSCG00000008965		BTC	betacellulin [Source:NCBI gene;Acc:100505411]	-11.076	3.83e-15
ENSSSCG00000010772	ADAM8	ADAM8	ADAM metallopeptidase domain 8 [Source:NCBI gene;Acc:100156146]	-11.0415	6.06e-21
ENSSSCG00000015095	UBE4A	UBE4A	ubiquitination factor E4A [Source:NCBI gene;Acc:100513674]	-11.0052	1.04e-16
ENSSSCG00000002962	MAP4K1	MAP4K1	mitogen-activated protein kinase kinase kinase kinase 1 [Source:NCBI gene;Acc:100516374]	-10.9887	1.04e-18
ENSSSCG00000010787	SCART1	SCART1	scavenger receptor cysteine-rich domain-containing protein SCART1-like [Source:NCBI gene;Acc:100156553]	-10.9528	5.21e-17
ENSSSCG00000039798	SLC11A1	SLC11A1	solute carrier family 11 member 1 [Source:NCBI gene;Acc:396764]	-10.9167	1.13e-18
ENSSSCG00000000653	CD69	CD69	CD69 molecule [Source:NCBI gene;Acc:397165]	-10.883	1.03e-19
ENSSSCG00000033854	LGALS1	LGALS1	galectin 1 [Source:NCBI gene;Acc:414915]	-10.8656	2.94e-17
ENSSSCG00000033183		MCEMP1	mast cell expressed membrane protein 1 [Source:NCBI gene;Acc:100511550]	-10.8321	1.97e-19
ENSSSCG00000028331	IL1R2	IL1R2	interleukin 1 receptor type 2 [Source:NCBI gene;Acc:100628112]	-10.8248	5.03e-23
ENSSSCG00000005055	LGALS3	LGALS3	galectin 3 [Source:NCBI gene;Acc:100038033]	-10.7967	2.67e-13
ENSSSCG00000024223	ARHGEF16	ARHGEF16	Rho guanine nucleotide exchange factor 16 [Source:NCBI gene;Acc:100625324]	-10.7615	6.26e-23
ENSSSCG00000024800	DSC2	DSC2	desmocollin 2 [Source:NCBI gene;Acc:100623651]	-10.7432	1.13e-15
ENSSSCG00000029414		FCN1	ficolin (collagen/fibrinogen domain containing) 1 [Source:NCBI gene;Acc:397316]	-10.6984	1.73e-09
ENSSSCG00000005312	SIT1	SIT1	signaling threshold regulating transmembrane adaptor 1 [Source:NCBI gene;Acc:100153191]	-10.6926	8.59e-15
ENSSSCG00000021885	MDFIC	MDFIC	MyoD family inhibitor domain containing [Source:NCBI gene;Acc:100192442]	-10.6825	3.04e-20
ENSSSCG00000012402	CXCR3	CXCR3	C-X-C motif chemokine receptor 3 [Source:NCBI gene;Acc:100524123]	-10.6475	1.28e-18
ENSSSCG00000008193	ZAP70	ZAP70	tyrosine-protein kinase ZAP-70 [Source:NCBI gene;Acc:100739325]	-10.6172	4.91e-19
ENSSSCG00000015379	DNAH11	DNAH11	dynein axonemal heavy chain 11 [Source:NCBI gene;Acc:100620543]	-10.5785	7.93e-16
ENSSSCG00000024392	THEMIS	THEMIS	thymocyte selection associated [Source:NCBI gene;Acc:100737188]	-10.5606	5.03e-23
ENSSSCG00000033381	IRF4	IRF4	interferon regulatory factor 4 [Source:NCBI gene;Acc:100144625]	-10.5278	1.04e-13
ENSSSCG00000004233	SMPDL3A	SMPDL3A	sphingomyelin phosphodiesterase acid like 3A [Source:NCBI gene;Acc:100153442]	-10.5164	3.76e-18
ENSSSCG00000000688	LAG3	LAG3	lymphocyte activating 3 [Source:NCBI gene;Acc:100125962]	-10.502	9.78e-12
