## Supplementary material for "Defining the pig microglial transcriptome reveals their core signature, regional heterogeneity, and similarity with humans": Table S9

gene_id	Gene.name	human_orthologue	Gene.description	P.Value	adj.P.Val	ranking	topregion	mean_fpkm.cerebellarmicroglia	mean_fpkm.Frontalcortexmicroglia	mean_fpkm.hippocampalmicroglia
ENSSSCG00000000094	SUN2	SUN2	Sad1 and UNC84 domain containing 2 [Source:NCBI gene;Acc:100521622]	9.35E-06	0.001001488	cere_hipp_fc	cere	23.37300916	15.36438959	18.88541096
ENSSSCG00000000232	ACVRL1	ACVRL1	activin A receptor like type 1 [Source:NCBI gene;Acc:100153279]	5.37E-08	2.15E-05	fc_hipp_cere	fc	1.760872879	10.06065352	5.570616998
ENSSSCG00000000600	EPS8	EPS8	epidermal growth factor receptor pathway substrate 8 [Source:NCBI gene;Acc:100525921]	9.23E-05	0.004941276	hipp_cere_fc	hipp	2.968628895	1.900516586	3.809553921
ENSSSCG00000000660	A2M	A2M	alpha-2-macroglobulin [Source:NCBI gene;Acc:403166]	0.000260129	0.009810424	cere_hipp_fc	cere	99.58814388	56.03804826	95.09940724
ENSSSCG00000000699	LPAR5	LPAR5	lysophosphatidic acid receptor 5 [Source:NCBI gene;Acc:102161415]	6.53E-05	0.004022499	cere_hipp_fc	cere	54.47272556	36.51239356	47.12971776
ENSSSCG00000000862	GNPTAB	GNPTAB	N-acetylglucosamine-1-phosphate transferase subunits alpha and beta [Source:NCBI gene;Acc:100523554]	1.37E-11	3.68E-08	fc_hipp_cere	fc	18.62815771	32.61370672	28.33982482
ENSSSCG00000000891	LTA4H	LTA4H	leukotriene A4 hydrolase [Source:NCBI gene;Acc:100154219]	0.00014365	0.006809714	fc_hipp_cere	fc	11.11888505	17.27380824	12.92373093
ENSSSCG00000001422	C2	C2	complement C2 [Source:NCBI gene;Acc:448981]	2.00E-05	0.001742774	cere_hipp_fc	cere	24.81400191	6.555118629	10.4004294
ENSSSCG00000001727	TNFRSF21	TNFRSF21	TNF receptor superfamily member 21 [Source:NCBI gene;Acc:100513161]	5.67E-05	0.003640814	fc_hipp_cere	fc	22.40490189	38.23292099	28.62341168
ENSSSCG00000001905	ARID3B	ARID3B	AT-rich interaction domain 3B [Source:NCBI gene;Acc:100521805]	0.000146046	0.006827841	cere_hipp_fc	cere	5.051729097	3.05196355	3.377402655
ENSSSCG00000002281	NA	FNTB;CHURC1-FNTB	farnesyltransferase, CAAX box, beta [Source:NCBI gene;Acc:100512293]	0.000191317	0.007962956	cere_fc_hipp	cere	11.12683456	8.085058273	8.086181626
ENSSSCG00000002329	MAP3K9	MAP3K9	mitogen-activated protein kinase kinase kinase 9 [Source:NCBI gene;Acc:100155753]	6.61E-05	0.004022499	cere_hipp_fc	cere	9.042597671	6.092195016	8.394020607
ENSSSCG00000002688	PLCG2	PLCG2	phospholipase C gamma 2 [Source:NCBI gene;Acc:100518663]	5.30E-05	0.003574905	fc_hipp_cere	fc	25.59347204	36.26796749	33.08581284
ENSSSCG00000002806	MMP15	MMP15	matrix metallopeptidase 15 [Source:NCBI gene;Acc:100514105]	2.95E-05	0.002472485	cere_fc_hipp	cere	6.63213699	3.920062279	2.891366382
ENSSSCG00000002893	CD22	CD22	CD22 molecule [Source:NCBI gene;Acc:102161349]	0.000144112	0.006809714	cere_hipp_fc	cere	8.11178916	4.189048101	5.37523667
ENSSSCG00000003212	NAPSA	NAPSA	napsin A aspartic peptidase [Source:NCBI gene;Acc:100525581]	4.68E-05	0.003327229	cere_hipp_fc	cere	17.58270656	7.901396017	12.51329888
ENSSSCG00000003492	SLC66A1	SLC66A1	solute carrier family 66 member 1 [Source:NCBI gene;Acc:100511513]	6.00E-07	0.000133935	fc_cere_hipp	fc	9.312476129	13.22778143	7.953921914
ENSSSCG00000003684	MTCL1	MTCL1	microtubule crosslinking factor 1 [Source:NCBI gene;Acc:100520570]	4.67E-12	1.87E-08	cere_hipp_fc	cere	24.17916884	7.066985748	12.63504382
ENSSSCG00000004044	IGF2R	IGF2R	insulin like growth factor 2 receptor [Source:NCBI gene;Acc:397214]	5.03E-05	0.003453993	cere_fc_hipp	cere	13.86621601	10.32346896	9.720986674
ENSSSCG00000004081	NA	SYNE1		1.31E-06	0.000219386	cere_fc_hipp	cere	4.873085453	2.033214562	0.220752032
ENSSSCG00000004125	STX11	STX11	syntaxin 11 [Source:NCBI gene;Acc:100152253]	7.64E-05	0.004470866	cere_hipp_fc	cere	6.232618082	3.822088467	4.804753337
ENSSSCG00000004303	RARS2	RARS2	arginyl-tRNA synthetase 2, mitochondrial [Source:NCBI gene;Acc:100518457]	0.000161986	0.007160363	cere_hipp_fc	cere	10.74617178	6.765271138	9.15145238
ENSSSCG00000004385	SNX3	SNX3	sorting nexin 3 [Source:NCBI gene;Acc:100627262]	7.66E-05	0.004470866	fc_hipp_cere	fc	31.78136284	50.86165211	46.5816762
ENSSSCG00000004388	ARMC2	ARMC2	armadillo repeat containing 2 [Source:NCBI gene;Acc:100523341]	8.85E-05	0.004871108	cere_hipp_fc	cere	5.317440835	3.279959987	4.190220631
ENSSSCG00000004538	WDR7	WDR7	WD repeat domain 7 [Source:NCBI gene;Acc:100512572]	0.000209943	0.008335467	hipp_cere_fc	hipp	42.44203033	34.95561617	44.05877688
ENSSSCG00000004666	NA	SQOR;AC090527.3	sulfide quinone oxidoreductase [Source:NCBI gene;Acc:100154990]	6.05E-05	0.003829122	cere_hipp_fc	cere	6.019471948	3.589352095	5.961513191
ENSSSCG00000004671	SPATA5L1	SPATA5L1	spermatogenesis associated 5 like 1 [Source:NCBI gene;Acc:100156592]	0.000206209	0.008323042	cere_hipp_fc	cere	13.16629695	9.681425485	10.57540696
ENSSSCG00000004747	RTF1	RTF1	RTF1 homolog, Paf1/RNA polymerase II complex component [Source:NCBI gene;Acc:100524183]	0.000263895	0.009905924	fc_hipp_cere	fc	10.74639838	14.47110102	14.02414541
ENSSSCG00000005487	COL27A1	COL27A1	collagen type XXVII alpha 1 chain [Source:NCBI gene;Acc:102159686]	0.000207221	0.008323042	cere_fc_hipp	cere	5.639666618	2.064117683	0.715277029
ENSSSCG00000005502	ASTN2	ASTN2	astrotactin 2 [Source:NCBI gene;Acc:100523883]	9.20E-10	1.23E-06	cere_hipp_fc	cere	12.32427437	2.163832728	2.147858336
ENSSSCG00000005518	NA	NA	glycoprotein alpha-galactosyltransferase 1, pseudogene [Source:NCBI gene;Acc:396733]	4.84E-05	0.00338391	fc_hipp_cere	fc	29.56430618	45.01841829	36.47654822
ENSSSCG00000005600	PPP6C	PPP6C	protein phosphatase 6 catalytic subunit [Source:NCBI gene;Acc:100153256]	0.00025074	0.009637301	fc_hipp_cere	fc	5.223389083	8.110926608	5.39167874
ENSSSCG00000005641	DNM1	DNM1	dynamin 1 [Source:NCBI gene;Acc:100153921]	4.58E-05	0.003288313	cere_fc_hipp	cere	9.055515676	3.151598106	0.874266802
ENSSSCG00000005648	SLC27A4	SLC27A4	solute carrier family 27 member 4 [Source:NCBI gene;Acc:100155567]	1.22E-05	0.001227345	cere_hipp_fc	cere	5.171556598	2.913971471	4.212952405
ENSSSCG00000005922	NA	NA	sphingomyelin phosphodiesterase 5, pseudogene [Source:NCBI gene;Acc:100516365]	0.000178932	0.007645538	cere_hipp_fc	cere	5.748615197	2.184937348	4.366585751
ENSSSCG00000005975	MTSS1	MTSS1	MTSS I-BAR domain containing 1 [Source:NCBI gene;Acc:106509958]	1.06E-08	7.76E-06	fc_hipp_cere	fc	7.775342596	14.57573165	11.0012078
ENSSSCG00000006156	TPD52	TPD52	tumor protein D52 [Source:NCBI gene;Acc:100151928]	1.02E-05	0.001081924	cere_hipp_fc	cere	8.068273147	3.936736892	5.069584549
ENSSSCG00000006350	NA	FCGR2C;FCGR2A;FCGR2B	low affinity immunoglobulin gamma Fc region receptor II-like [Source:NCBI gene;Acc:110260307]	2.82E-06	0.00039076	cere_hipp_fc	cere	6.209128915	1.655455609	2.530975535
ENSSSCG00000006379	CD48	CD48	CD48 molecule [Source:NCBI gene;Acc:100511130]	2.53E-06	0.000362672	cere_hipp_fc	cere	19.70479043	10.51185898	11.9466793
ENSSSCG00000006452	NA	CD1D	CD1d molecule [Source:NCBI gene;Acc:100124526]	4.18E-05	0.003116302	fc_hipp_cere	fc	7.106762841	13.14173564	8.347389809
ENSSSCG00000006456	NA	NA	Fc receptor-like protein 1 [Source:NCBI gene;Acc:100152824]	1.45E-06	0.000237261	cere_hipp_fc	cere	10.25716099	4.790926824	6.958246315
ENSSSCG00000006522	GBA	GBA	glucosylceramidase beta [Source:NCBI gene;Acc:449572]	1.54E-05	0.001449948	cere_fc_hipp	cere	12.54989592	11.57119018	8.653909969
ENSSSCG00000006524	THBS3	THBS3	thrombospondin 3 [Source:NCBI gene;Acc:100155108]	0.000101877	0.005314168	fc_cere_hipp	fc	2.3807341	3.846404738	2.025274204
ENSSSCG00000006802	KCNA3	KCNA3	potassium voltage-gated channel subfamily A member 3 [Source:NCBI gene;Acc:100156614]	1.19E-06	0.000213034	cere_hipp_fc	cere	2.91437677	0.661911559	2.166672391
ENSSSCG00000007285	GGT7	GGT7	gamma-glutamyltransferase 7 [Source:NCBI gene;Acc:100519401]	0.000126371	0.006189881	cere_hipp_fc	cere	10.38550852	5.798845068	5.732336127
ENSSSCG00000007381	YWHAB	YWHAB	tyrosine 3-monooxygenase/tryptophan 5-monooxygenase activation protein beta [Source:NCBI gene;Acc:100153160]	0.000110317	0.005608668	fc_hipp_cere	fc	78.49773393	108.3770399	92.69306526
ENSSSCG00000007431	CTSA	CTSA	cathepsin A [Source:NCBI gene;Acc:100156798]	0.000180045	0.007652408	cere_fc_hipp	cere	40.52009647	33.96513601	29.76220967
ENSSSCG00000007495	CASS4	CASS4	Cas scaffold protein family member 4 [Source:NCBI gene;Acc:100126293]	4.32E-06	0.000559309	cere_hipp_fc	cere	6.305191819	3.736944428	4.279212724
ENSSSCG00000007538	GATA5	GATA5	GATA binding protein 5 [Source:NCBI gene;Acc:100158102]	1.76E-05	0.001571914	hipp_cere_fc	hipp	6.613427017	3.290726073	14.09549369
ENSSSCG00000007797	ITGAL	ITGAL	integrin subunit alpha L [Source:NCBI gene;Acc:733681]	2.01E-06	0.00031105	cere_hipp_fc	cere	50.16665306	33.50271741	42.63864356
ENSSSCG00000007925	NAGPA	NAGPA	N-acetylglucosamine-1-phosphodiester alpha-N-acetylglucosaminidase [Source:NCBI gene;Acc:100512596]	0.000149595	0.006827841	cere_hipp_fc	cere	6.056363715	2.989415556	4.731801376
ENSSSCG00000007950	ADCY9	ADCY9	adenylate cyclase 9 [Source:NCBI gene;Acc:100625423]	0.00025482	0.009701284	cere_hipp_fc	cere	4.553843124	2.307196119	2.568405251
ENSSSCG00000008051	ABCA3	ABCA3	ATP binding cassette subfamily A member 3 [Source:NCBI gene;Acc:100518064]	8.23E-05	0.004687419	cere_fc_hipp	cere	4.697219938	3.660731533	2.519227604
ENSSSCG00000008261	HK2	HK2	hexokinase 2 [Source:NCBI gene;Acc:494561]	0.000226449	0.008787749	cere_hipp_fc	cere	58.30910633	38.26689982	55.85425721
ENSSSCG00000008504	CRIM1	CRIM1	cysteine rich transmembrane BMP regulator 1 [Source:NCBI gene;Acc:100525394]	1.08E-07	3.63E-05	cere_hipp_fc	cere	25.86772772	10.07261329	18.71586016
ENSSSCG00000008573	RAB10	RAB10	RAB10, member RAS oncogene family [Source:NCBI gene;Acc:100526104]	1.57E-05	0.001449948	fc_hipp_cere	fc	9.908645136	15.33143096	11.83775204
ENSSSCG00000008617	FAM49A	FAM49A	family with sequence similarity 49 member A [Source:NCBI gene;Acc:100518011]	0.000148478	0.006827841	fc_hipp_cere	fc	6.759243726	10.36531778	9.898438032
ENSSSCG00000009050	INPP4B	INPP4B	inositol polyphosphate-4-phosphatase type II B [Source:NCBI gene;Acc:100511393]	2.42E-05	0.002066836	hipp_cere_fc	hipp	20.12597297	10.87987261	21.66733986
ENSSSCG00000009060	MAML3	MAML3	mastermind like transcriptional coactivator 3 [Source:NCBI gene;Acc:100626233]	9.05E-07	0.000173066	cere_hipp_fc	cere	13.532431	8.080636096	12.42647244
ENSSSCG00000009152	SGMS2	SGMS2	sphingomyelin synthase 2 [Source:NCBI gene;Acc:100518796]	0.000147938	0.006827841	fc_hipp_cere	fc	6.633424058	10.6119805	9.123407087
ENSSSCG00000009209	NAP1L5	NA	nucleosome assembly protein 1 like 5 [Source:NCBI gene;Acc:100616076]	0.000199233	0.008207374	hipp_fc_cere	hipp	236.3094591	288.2692336	310.9993078
ENSSSCG00000009216	SPP1	SPP1	secreted phosphoprotein 1 [Source:NCBI gene;Acc:397087]	1.36E-05	0.001333464	cere_hipp_fc	cere	57.23674293	19.92570984	20.6673399
ENSSSCG00000009220	DMP1	DMP1	dentin matrix acidic phosphoprotein 1 [Source:NCBI gene;Acc:399688]	2.37E-08	1.22E-05	cere_hipp_fc	cere	107.5211056	32.50650738	57.71915798
ENSSSCG00000009230	WDFY3	WDFY3	WD repeat and FYVE domain containing 3 [Source:NCBI gene;Acc:100523387]	0.000240253	0.009278622	cere_hipp_fc	cere	38.77688642	30.44481853	30.37309898
ENSSSCG00000009256	ANTXR2	ANTXR2	ANTXR cell adhesion molecule 2 [Source:NCBI gene;Acc:100514416]	1.60E-05	0.001449948	fc_hipp_cere	fc	4.254405823	9.205814036	7.323755279
ENSSSCG00000009545	COL4A2	COL4A2	collagen type IV alpha 2 chain [Source:NCBI gene;Acc:100153454]	6.94E-16	5.58E-12	fc_hipp_cere	fc	2.387755746	18.7465868	4.150905159
ENSSSCG00000009565	GAS6	GAS6	growth arrest specific 6 [Source:NCBI gene;Acc:100519331]	2.79E-07	8.00E-05	cere_hipp_fc	cere	9.291990254	2.550260631	8.429860196
ENSSSCG00000009793	CLIP1	CLIP1	CAP-Gly domain containing linker protein 1 [Source:NCBI gene;Acc:100153677]	0.000209593	0.008335467	cere_hipp_fc	cere	7.986411524	6.296612643	7.70931522
ENSSSCG00000009833	SH2B3	SH2B3	SH2B adaptor protein 3 [Source:NCBI gene;Acc:100154922]	3.50E-05	0.00272586	fc_hipp_cere	fc	16.39494522	25.92389891	23.55762569
ENSSSCG00000010299	ANXA7	ANXA7	annexin A7 [Source:NCBI gene;Acc:100156638]	0.000181384	0.007668715	fc_hipp_cere	fc	16.99449317	24.13570275	21.85041069
ENSSSCG00000010391	ERCC6	ERCC6	ERCC excision repair 6, chromatin remodeling factor [Source:NCBI gene;Acc:106504057]	9.27E-06	0.001001488	hipp_cere_fc	hipp	28.06899406	25.03374398	34.66674875
ENSSSCG00000010627	PDCD4	PDCD4	programmed cell death 4 [Source:NCBI gene;Acc:100157112]	3.21E-05	0.00260114	fc_hipp_cere	fc	14.38540484	22.43094731	20.57601303
ENSSSCG00000010737	ABRAXAS2	ABRAXAS2	abraxas 2, BRISC complex subunit [Source:NCBI gene;Acc:100158023]	7.68E-05	0.004470866	fc_hipp_cere	fc	5.909824484	8.748372442	6.896647084
ENSSSCG00000010755	PTPRE	PTPRE	protein tyrosine phosphatase receptor type E [Source:NCBI gene;Acc:100155079]	4.55E-05	0.003288313	cere_hipp_fc	cere	2.240020879	1.10621645	1.316253556
ENSSSCG00000010995	CHMP5	CHMP5	charged multivesicular body protein 5 [Source:NCBI gene;Acc:100513035]	1.54E-05	0.001449948	fc_hipp_cere	fc	16.66771906	28.3815476	24.46788758
ENSSSCG00000011198	RFTN1	RFTN1	raftlin, lipid raft linker 1 [Source:NCBI gene;Acc:100155924]	6.95E-07	0.000145149	fc_hipp_cere	fc	0.974486068	3.301592242	2.068595336
ENSSSCG00000011245	ITGA9	ITGA9	integrin subunit alpha 9 [Source:NCBI gene;Acc:100626707]	2.52E-06	0.000362672	fc_hipp_cere	fc	1.983993496	5.667576697	3.032285132
ENSSSCG00000011443	STAB1	STAB1	stabilin 1 [Source:NCBI gene;Acc:100525609]	0.000158231	0.007100962	fc_hipp_cere	fc	6.737678821	15.18557426	9.978371021
ENSSSCG00000011514	MITF	MITF	melanocyte inducing transcription factor [Source:NCBI gene;Acc:414902]	8.89E-08	3.21E-05	cere_hipp_fc	cere	9.784980564	3.873131605	4.301748666
ENSSSCG00000011546	MTMR14	MTMR14	copine family member 9 [Source:NCBI gene;Acc:100152236]	7.47E-05	0.004447882	cere_hipp_fc	cere	26.45401649	21.27539852	22.998992
ENSSSCG00000011708	TSC22D2	TSC22D2	TSC22 domain family member 2 [Source:NCBI gene;Acc:100155608]	0.000164652	0.007227581	cere_hipp_fc	cere	46.17213167	34.67253029	42.8699344
ENSSSCG00000011752	FNDC3B	FNDC3B	fibronectin type III domain containing 3B [Source:NCBI gene;Acc:100153395]	0.000115041	0.005739926	cere_hipp_fc	cere	4.684950622	2.941747844	3.43411468
ENSSSCG00000011810	BCL6	BCL6	BCL6 transcription repressor [Source:NCBI gene;Acc:100156549]	4.94E-05	0.003421364	cere_hipp_fc	cere	26.27210234	15.57902899	22.05205048
ENSSSCG00000012034	TIAM1	TIAM1	TIAM Rac1 associated GEF 1 [Source:NCBI gene;Acc:100524587]	5.54E-05	0.003600941	cere_fc_hipp	cere	5.27376567	2.004055686	0.832967936
ENSSSCG00000012114	MSL3	MSL3	Sus scrofa MSL complex subunit 3 (MSL3), transcript variant 4, mRNA. [Source:RefSeq mRNA;Acc:NM_001359943]	7.21E-05	0.00432168	fc_hipp_cere	fc	13.44544692	18.13209614	16.5146742
ENSSSCG00000012160	SH3KBP1	SH3KBP1	SH3 domain containing kinase binding protein 1 [Source:NCBI gene;Acc:100522530]	2.21E-07	6.58E-05	cere_hipp_fc	cere	4.782381258	1.954366851	3.251997739
ENSSSCG00000012408	NHSL2	NHSL2	NHS like 2 [Source:NCBI gene;Acc:100151779]	3.54E-05	0.002735849	fc_hipp_cere	fc	0.637142578	2.253632706	1.481020154
ENSSSCG00000012504	NA	NA	nucleosome assembly protein 1 like 3 [Source:NCBI gene;Acc:100519582]	1.21E-05	0.001227345	fc_hipp_cere	fc	15.86119987	28.00220928	25.85565017
ENSSSCG00000012510	ARMCX2	ARMCX2	armadillo repeat containing X-linked 2 [Source:NCBI gene;Acc:100521941]	1.61E-05	0.001449948	cere_hipp_fc	cere	11.60395911	5.310101125	5.866573122
ENSSSCG00000012631	LONRF3	LONRF3	LON peptidase N-terminal domain and ring finger 3 [Source:NCBI gene;Acc:100517799]	0.000167658	0.007319545	cere_hipp_fc	cere	10.72972838	7.311706266	9.05203501
ENSSSCG00000012766	BGN	BGN	biglycan [Source:NCBI gene;Acc:397396]	9.32E-05	0.004956177	hipp_fc_cere	hipp	3.112195959	11.49064741	14.27899162
ENSSSCG00000013102	NA	MS4A7	membrane spanning 4-domains A7 [Source:NCBI gene;Acc:100628141]	8.66E-05	0.004862406	hipp_fc_cere	hipp	87.45569539	105.5388807	138.5287042
ENSSSCG00000013113	TMEM132A	TMEM132A	transmembrane protein 132A [Source:NCBI gene;Acc:100511308]	0.000221612	0.008683946	cere_fc_hipp	cere	9.481665883	5.427153472	4.388364377
ENSSSCG00000013114	SLC15A3	SLC15A3	solute carrier family 15 member 3 [Source:NCBI gene;Acc:100513135]	2.19E-06	0.000331894	cere_fc_hipp	cere	25.24432662	15.46418651	14.82342763
ENSSSCG00000013262	AMBRA1	AMBRA1	autophagy and beclin 1 regulator 1 [Source:NCBI gene;Acc:100519700]	4.34E-05	0.003199504	cere_hipp_fc	cere	9.578445339	7.175414595	8.433538733
ENSSSCG00000013388	PDE3B	PDE3B	phosphodiesterase 3B [Source:NCBI gene;Acc:100516060]	5.50E-05	0.003600941	hipp_cere_fc	hipp	78.08795179	64.90686824	96.00337208
ENSSSCG00000013551	C3	C3	complement C3 [Source:NCBI gene;Acc:397072]	1.88E-07	5.79E-05	cere_hipp_fc	cere	805.6998451	407.2466652	577.3623661
ENSSSCG00000013886	B3GNT3	B3GNT3	UDP-GlcNAc:betaGal beta-1,3-N-acetylglucosaminyltransferase 3 [Source:NCBI gene;Acc:100518473]	7.96E-11	1.28E-07	cere_hipp_fc	cere	15.49230724	5.075779531	7.712885528
ENSSSCG00000013893	ARRDC2	ARRDC2	arrestin domain containing 2 [Source:NCBI gene;Acc:100519298]	0.000206646	0.008323042	cere_hipp_fc	cere	8.023099705	6.065230472	6.382969147
ENSSSCG00000015326	COL1A2	COL1A2	collagen type I alpha 2 chain [Source:NCBI gene;Acc:100626716]	6.56E-05	0.004022499	hipp_fc_cere	hipp	45.45788616	67.39503096	88.88224062
ENSSSCG00000015368	HDAC9	HDAC9	histone deacetylase 9 [Source:NCBI gene;Acc:100523163]	1.22E-06	0.000213737	cere_hipp_fc	cere	10.30899632	6.546151744	8.829502658
ENSSSCG00000015519	RASAL2	RASAL2	RAS protein activator like 2 [Source:NCBI gene;Acc:106504097]	5.55E-05	0.003600941	hipp_fc_cere	hipp	14.19971308	17.51597592	20.70835497
ENSSSCG00000015560	ARPC5	ARPC5	actin related protein 2/3 complex subunit 5 [Source:NCBI gene;Acc:100174965]	3.42E-05	0.002717406	fc_hipp_cere	fc	52.82101795	82.47970726	73.95334336
ENSSSCG00000015563	RGL1	RGL1	ral guanine nucleotide dissociation stimulator like 1 [Source:NCBI gene;Acc:100515847]	1.69E-06	0.000265505	fc_hipp_cere	fc	5.578603094	11.28434087	6.343754329
ENSSSCG00000015780	STOX2	STOX2	storkhead box 2 [Source:NCBI gene;Acc:100156897]	3.31E-07	8.88E-05	fc_hipp_cere	fc	6.726094141	13.37534643	9.502041054
ENSSSCG00000015815	FGFR1	FGFR1	fibroblast growth factor receptor 1 [Source:NCBI gene;Acc:100153248]	6.21E-06	0.000755714	cere_hipp_fc	cere	35.51694237	19.29128358	26.81011553
ENSSSCG00000015866	FMNL2	FMNL2	formin like 2 [Source:NCBI gene;Acc:100518696]	4.40E-08	1.96E-05	cere_hipp_fc	cere	18.46242199	9.4592881	10.42461853
ENSSSCG00000015930	DHRS9	DHRS9	dehydrogenase/reductase 9 [Source:NCBI gene;Acc:100519223]	9.08E-06	0.000999642	cere_hipp_fc	cere	14.15281902	7.958469951	9.166279522
ENSSSCG00000015955	ITGA6	ITGA6	integrin subunit alpha 6 [Source:NCBI gene;Acc:100158200]	4.62E-06	0.000579578	cere_fc_hipp	cere	9.612104762	4.610067494	3.046312605
ENSSSCG00000016067	STK17B	STK17B	serine/threonine kinase 17b [Source:NCBI gene;Acc:100153033]	7.05E-07	0.000145149	fc_hipp_cere	fc	7.124742632	14.04721749	8.396325364
ENSSSCG00000016151	MAP2	MAP2	microtubule associated protein 2 [Source:NCBI gene;Acc:100153306]	7.84E-05	0.004531905	cere_hipp_fc	cere	15.06093621	5.569337794	8.797192334
ENSSSCG00000016223	ACSL3	ACSL3	acyl-CoA synthetase long chain family member 3 [Source:NCBI gene;Acc:100233169]	9.16E-05	0.004940031	fc_hipp_cere	fc	11.85112137	16.94276065	16.65346748
ENSSSCG00000016678	NOD1	NA	nucleotide binding oligomerization domain containing 1 [Source:NCBI gene;Acc:100135660]	0.000161995	0.007160363	hipp_cere_fc	hipp	24.12558555	18.86298799	24.91898868
ENSSSCG00000016754	AEBP1	AEBP1	AE binding protein 1 [Source:NCBI gene;Acc:733628]	2.23E-06	0.000331894	cere_hipp_fc	cere	10.87633935	2.164315004	3.25113452
ENSSSCG00000016918	MAP3K1	MAP3K1	mitogen-activated protein kinase kinase kinase 1 [Source:NCBI gene;Acc:396617]	2.81E-06	0.00039076	cere_hipp_fc	cere	7.826400405	4.727512714	6.078223308
ENSSSCG00000017084	FAT2	FAT2	FAT atypical cadherin 2 [Source:NCBI gene;Acc:102161049]	3.82E-08	1.81E-05	cere_fc_hipp	cere	9.050981632	0.82766381	0.438188315
ENSSSCG00000017156	GAA	GAA	glucosidase alpha, acid [Source:NCBI gene;Acc:100526132]	4.21E-06	0.000554482	cere_hipp_fc	cere	10.94624518	6.540537001	6.599938731
ENSSSCG00000017259	PRKAR1A	PRKAR1A	protein kinase cAMP-dependent type I regulatory subunit alpha [Source:NCBI gene;Acc:397091]	0.000133282	0.006449743	fc_hipp_cere	fc	46.87657187	62.81371712	60.18448021
ENSSSCG00000017472	IGFBP4	IGFBP4	insulin like growth factor binding protein 4 [Source:NCBI gene;Acc:100144490]	7.93E-06	0.000896944	fc_hipp_cere	fc	3.068659812	7.073380582	4.139449998
ENSSSCG00000017617	SCPEP1	SCPEP1	serine carboxypeptidase 1 [Source:NCBI gene;Acc:100526072]	0.000187576	0.007847908	cere_fc_hipp	cere	49.94697252	35.68968138	30.49542543
ENSSSCG00000018864	NA	SNORD89		8.73E-05	0.004870603	fc_hipp_cere	fc	140.0443974	346.6995117	322.9989345
ENSSSCG00000020813	FAM20C	FAM20C	FAM20C golgi associated secretory pathway kinase [Source:NCBI gene;Acc:100737907]	1.64E-06	0.000264012	cere_hipp_fc	cere	73.07068067	30.87985141	48.17908256
ENSSSCG00000021208	SELENOP	SELENOP	selenoprotein P [Source:NCBI gene;Acc:100037964]	7.03E-07	0.000145149	fc_hipp_cere	fc	34.91941968	59.92067717	41.71420346
ENSSSCG00000021464	SOAT1	SOAT1	sterol O-acyltransferase 1 [Source:NCBI gene;Acc:100628166]	1.27E-08	8.52E-06	cere_hipp_fc	cere	10.77351161	2.752049898	6.16506552
ENSSSCG00000021874	UNC5C	UNC5C	unc-5 netrin receptor C [Source:NCBI gene;Acc:100621284]	0.000139814	0.006685264	cere_hipp_fc	cere	13.88661839	8.403107822	11.21476404
ENSSSCG00000021977	GPD1L	GPD1L	glycerol-3-phosphate dehydrogenase 1 like [Source:NCBI gene;Acc:100624347]	1.12E-05	0.001150053	fc_hipp_cere	fc	5.834858388	10.77817564	6.221817852
ENSSSCG00000022128	MXI1	MXI1	MAX interactor 1, dimerization protein [Source:NCBI gene;Acc:100154269]	6.13E-05	0.003848326	fc_hipp_cere	fc	9.565954745	15.30049419	11.93761716
ENSSSCG00000022492	AMPD3	AMPD3	adenosine monophosphate deaminase 3 [Source:NCBI gene;Acc:100620914]	7.75E-06	0.000896944	cere_hipp_fc	cere	8.013154253	4.490024419	7.295619564
ENSSSCG00000022925	NA	NA	solute carrier family 2 member 3 [Source:NCBI gene;Acc:100626468]	4.39E-05	0.003203725	cere_fc_hipp	cere	5.432449796	3.291788449	2.528408913
ENSSSCG00000022963	NA	UNKL	unk like zinc finger [Source:NCBI gene;Acc:100522985]	3.73E-05	0.002829171	cere_hipp_fc	cere	7.440698968	4.975622999	6.483887126
ENSSSCG00000023084	ATP2B2	ATP2B2	ATPase plasma membrane Ca2+ transporting 2 [Source:NCBI gene;Acc:100625418]	1.41E-05	0.001363452	cere_fc_hipp	cere	3.533663466	1.85404386	0.288242855
ENSSSCG00000023437	ITPR1	ITPR1	inositol 1,4,5-trisphosphate receptor type 1 [Source:NCBI gene;Acc:397454]	9.11E-05	0.004940031	cere_hipp_fc	cere	3.843401284	1.529126565	3.077051831
ENSSSCG00000023479	NA	NCKAP5	NCK associated protein 5 [Source:NCBI gene;Acc:100513689]	0.00025334	0.009690877	hipp_cere_fc	hipp	129.1752686	101.9485699	156.5222114
ENSSSCG00000023630	CPM	CPM	carboxypeptidase M [Source:NCBI gene;Acc:100628221]	2.78E-05	0.002350453	cere_hipp_fc	cere	7.116475075	3.800321025	5.340001259
ENSSSCG00000023666	CTSB	CTSB	cathepsin B [Source:NCBI gene;Acc:100037961]	1.85E-08	1.14E-05	cere_fc_hipp	cere	5.899814203	1.50680821	1.362981538
ENSSSCG00000023956	NEDD9	NEDD9	neural precursor cell expressed, developmentally down-regulated 9 [Source:NCBI gene;Acc:100154178]	3.75E-07	9.14E-05	cere_hipp_fc	cere	8.759945031	4.123033766	6.472507537
ENSSSCG00000024257	CEMIP2	CEMIP2	cell migration inducing hyaluronidase 2 [Source:NCBI gene;Acc:100516588]	0.000168802	0.007329667	fc_hipp_cere	fc	5.541796836	8.322894113	6.299292748
ENSSSCG00000024377	RPS6KA5	RPS6KA5	ribosomal protein S6 kinase A5 [Source:NCBI gene;Acc:100623751]	3.17E-07	8.78E-05	cere_hipp_fc	cere	7.160647118	4.193596268	6.989520263
ENSSSCG00000024437	AP2M1	AP2M1	adaptor related protein complex 2 subunit mu 1 [Source:NCBI gene;Acc:100626761]	0.00013529	0.0065077	fc_hipp_cere	fc	28.49172973	44.00605702	39.09072752
ENSSSCG00000024494	ST6GALNAC3	ST6GALNAC3	ST6 N-acetylgalactosaminide alpha-2,6-sialyltransferase 3 [Source:NCBI gene;Acc:100512173]	8.38E-05	0.004740495	hipp_cere_fc	hipp	19.30495532	16.26167643	27.3662412
ENSSSCG00000024927	STX12	STX12	syntaxin 12 [Source:NCBI gene;Acc:100627750]	6.59E-05	0.004022499	fc_hipp_cere	fc	20.6399598	30.33530198	24.12550094
ENSSSCG00000025248	PITPNA	PITPNA	phosphatidylinositol transfer protein alpha [Source:NCBI gene;Acc:100623388]	3.35E-05	0.002691241	fc_hipp_cere	fc	8.162372499	12.6875178	11.38338306
ENSSSCG00000025271	NA	NA	paired immunoglobulin-like type 2 receptor beta [Source:NCBI gene;Acc:100514951]	5.90E-05	0.003764263	cere_hipp_fc	cere	32.93070803	17.29699314	23.37549493
ENSSSCG00000025455	RALB	RALB	RAS like proto-oncogene B [Source:NCBI gene;Acc:100624229]	9.05E-07	0.000173066	fc_hipp_cere	fc	7.811595915	12.49917742	11.22041508
ENSSSCG00000025652	CDH1	CDH1	cadherin 1 [Source:NCBI gene;Acc:100048953]	8.10E-07	0.000162695	cere_hipp_fc	cere	11.8661931	5.127055249	6.72192369
ENSSSCG00000025744	KDSR	KDSR	3-ketodihydrosphingosine reductase [Source:NCBI gene;Acc:100152988]	3.19E-05	0.00260114	hipp_cere_fc	hipp	7.747771977	5.886116794	8.564814656
ENSSSCG00000025770	ST6GAL1	ST6GAL1	ST6 beta-galactoside alpha-2,6-sialyltransferase 1 [Source:NCBI gene;Acc:100302026]	0.000258975	0.009810424	cere_hipp_fc	cere	43.33963139	33.7606485	40.03195415
ENSSSCG00000026817	ZNF646	ZNF646	zinc finger protein 646 [Source:NCBI gene;Acc:100523240]	0.000195432	0.008092295	cere_hipp_fc	cere	4.326970049	1.27046024	3.71311771
ENSSSCG00000027349	NA	TBC1D14	TBC1 domain family member 14 [Source:NCBI gene;Acc:100622341]	9.07E-05	0.004940031	fc_hipp_cere	fc	7.448032497	12.79699522	9.710564389
ENSSSCG00000027415	WWOX	WWOX	WW domain containing oxidoreductase [Source:NCBI gene;Acc:100518839]	0.000155342	0.007010467	hipp_cere_fc	hipp	9.695276757	8.597669189	15.59652213
ENSSSCG00000027667	EML1	EML1	EMAP like 1 [Source:NCBI gene;Acc:100628185]	4.42E-06	0.000564223	fc_hipp_cere	fc	2.307789864	6.735855094	3.582384566
ENSSSCG00000028060	SLC4A8	SLC4A8	solute carrier family 4 member 8 [Source:NCBI gene;Acc:100521009]	0.000200443	0.00821077	hipp_cere_fc	hipp	18.25193712	15.89212627	20.62292604
ENSSSCG00000028338	PAMR1	PAMR1	peptidase domain containing associated with muscle regeneration 1 [Source:NCBI gene;Acc:100626770]	0.000267531	0.009995701	fc_cere_hipp	fc	6.617030324	11.86833722	6.388844505
ENSSSCG00000028974	UST	UST	uronyl 2-sulfotransferase [Source:NCBI gene;Acc:100738738]	4.79E-05	0.003376573	cere_hipp_fc	cere	4.542583206	2.358738531	3.224895115
ENSSSCG00000029521	CD82	CD82	CD82 molecule [Source:NCBI gene;Acc:100270689]	2.06E-05	0.001783158	fc_hipp_cere	fc	6.279733472	13.61213327	10.10800546
ENSSSCG00000029633	USP24	USP24	ubiquitin specific peptidase 24 [Source:NCBI gene;Acc:100620405]	0.000210644	0.008335467	cere_hipp_fc	cere	56.73992196	46.69121462	56.0472169
ENSSSCG00000030309	NDRG2	NDRG2	NDRG family member 2 [Source:NCBI gene;Acc:780431]	5.19E-09	5.21E-06	fc_hipp_cere	fc	24.54469513	56.04195312	38.37141206
ENSSSCG00000031174	FBP1	FBP1	fructose-bisphosphatase 1 [Source:NCBI gene;Acc:397038]	0.000148639	0.006827841	fc_hipp_cere	fc	13.79582455	25.89976388	18.73316245
ENSSSCG00000031175	FNIP2	FNIP2	folliculin interacting protein 2 [Source:NCBI gene;Acc:106504653]	1.15E-06	0.000209751	cere_fc_hipp	cere	10.3364437	6.704358882	5.970460035
ENSSSCG00000031348	ALPK1	ALPK1	alpha kinase 1 [Source:NCBI gene;Acc:100514116]	3.34E-06	0.000454106	cere_hipp_fc	cere	13.11362264	4.358843842	10.03915442
ENSSSCG00000031657	NA	NA	JunD proto-oncogene, AP-1 transcription factor subunit [Source:NCBI gene;Acc:110259314]	0.0002253	0.008785592	cere_hipp_fc	cere	92.01822102	57.5406563	70.60656171
ENSSSCG00000031819	TP53I11	TP53I11	tumor protein p53 inducible protein 11 [Source:NCBI gene;Acc:100520600]	5.37E-05	0.003592301	fc_hipp_cere	fc	2.332340479	7.753453543	4.29233388
ENSSSCG00000031912	NA	NA		5.97E-06	0.000737348	cere_hipp_fc	cere	134.032457	51.30929991	80.82803046
ENSSSCG00000031951	NA	NA	cytoplasmic FMR1 interacting protein 1 [Source:NCBI gene;Acc:100627463]	4.20E-07	9.92E-05	fc_hipp_cere	fc	86.06228192	134.3576909	112.5313916
ENSSSCG00000031954	SLC39A10	SLC39A10	solute carrier family 39 member 10 [Source:NCBI gene;Acc:110257100]	0.000153272	0.006956108	fc_hipp_cere	fc	15.57278314	22.18889378	19.73380771
ENSSSCG00000032288	SLC20A1	SLC20A1	solute carrier family 20 member 1 [Source:NCBI gene;Acc:100518065]	1.59E-05	0.001449948	cere_hipp_fc	cere	19.76848909	13.40394815	19.06498932
ENSSSCG00000032595	RAP1B	RAP1B	RAP1B, member of RAS oncogene family [Source:NCBI gene;Acc:100152555]	8.10E-05	0.004650198	fc_hipp_cere	fc	11.17174397	16.57314456	13.00949091
ENSSSCG00000032622	SLC39A14	SLC39A14	solute carrier family 39 member 14 [Source:NCBI gene;Acc:100152468]	0.000103954	0.005387478	fc_cere_hipp	fc	1.821482084	2.545365239	1.602414529
ENSSSCG00000032650	NA	SUB1	SUB1 regulator of transcription [Source:NCBI gene;Acc:110257216]	4.65E-08	1.97E-05	fc_hipp_cere	fc	5.952539297	11.35221213	10.17039839
ENSSSCG00000033262	NA	CD74	CD74 molecule [Source:NCBI gene;Acc:396660]	9.88E-05	0.005220212	cere_hipp_fc	cere	122.4875918	53.86349851	101.7523094
ENSSSCG00000033636	AFMID	AFMID	arylformamidase [Source:NCBI gene;Acc:110255955]	0.000211913	0.008344587	cere_fc_hipp	cere	5.55816044	3.716952718	3.143602946
ENSSSCG00000033720	NA	INF2	inverted formin, FH2 and WH2 domain containing [Source:NCBI gene;Acc:100623151]	0.000111014	0.005608668	fc_cere_hipp	fc	2.283493297	4.152615423	0.666603563
ENSSSCG00000033830	CCDC8	CCDC8	coiled-coil domain containing 8 [Source:NCBI gene;Acc:100513356]	0.000182807	0.007688436	hipp_fc_cere	hipp	9.317923481	11.59655586	16.40589972
ENSSSCG00000033849	CD37	CD37	CD37 molecule [Source:NCBI gene;Acc:100624694]	1.02E-06	0.000189705	fc_hipp_cere	fc	13.49091792	25.37188744	18.96434482
ENSSSCG00000034197	EDEM1	EDEM1	ER degradation enhancing alpha-mannosidase like protein 1 [Source:NCBI gene;Acc:100738285]	3.20E-05	0.00260114	cere_hipp_fc	cere	29.74799005	21.09783119	25.72328952
ENSSSCG00000034414	PSME3IP1	PSME3IP1	proteasome activator subunit 3 interacting protein 1 [Source:NCBI gene;Acc:106508675]	0.000162229	0.007160363	hipp_fc_cere	hipp	25.41154486	32.29647621	34.60322273
ENSSSCG00000034821	ARMCX4	ARMCX4	armadillo repeat containing X-linked 4 [Source:NCBI gene;Acc:110257665]	0.000129171	0.006288666	cere_hipp_fc	cere	7.306437593	5.123640489	7.306279888
ENSSSCG00000034879	MAML2	MAML2	mastermind like transcriptional coactivator 2 [Source:NCBI gene;Acc:100739654]	5.22E-05	0.003551728	fc_hipp_cere	fc	10.85190748	16.83726272	13.17426089
ENSSSCG00000035045	DOCK1	DOCK1	dedicator of cytokinesis 1 [Source:NCBI gene;Acc:100524831]	1.11E-05	0.001150053	cere_fc_hipp	cere	7.287402263	4.364216408	3.37766478
ENSSSCG00000035147	HSD17B1	HSD17B1	hydroxysteroid 17-beta dehydrogenase 1 [Source:NCBI gene;Acc:100147712]	0.00020136	0.00821077	cere_hipp_fc	cere	10.5717381	6.131800666	8.572900674
ENSSSCG00000035402	RGS9	RGS9	regulator of G protein signaling 9 [Source:NCBI gene;Acc:102166057]	1.30E-06	0.000219386	hipp_cere_fc	hipp	4.611608686	2.643095018	6.079458398
ENSSSCG00000035790	BTG1	BTG1	BTG anti-proliferation factor 1 [Source:NCBI gene;Acc:100101473]	2.43E-08	1.22E-05	cere_hipp_fc	cere	36.4084491	21.01438156	24.67994058
ENSSSCG00000036363	NA	PDE4C;AC008397.2	phosphodiesterase 4C [Source:NCBI gene;Acc:100037970]	6.50E-06	0.000779693	cere_hipp_fc	cere	4.54682413	2.452806659	4.089783732
ENSSSCG00000037025	PLVAP	PLVAP	plasmalemma vesicle associated protein [Source:NCBI gene;Acc:110259322]	9.18E-08	3.21E-05	fc_hipp_cere	fc	189.1370931	369.246825	283.6716773
ENSSSCG00000037274	PTMA	PTMA	prothymosin alpha [Source:NCBI gene;Acc:100294684]	0.000114958	0.005739926	fc_hipp_cere	fc	185.3398509	274.6572915	251.0538602
ENSSSCG00000037449	CSF1	CSF1	colony stimulating factor 1 [Source:NCBI gene;Acc:100513084]	3.69E-07	9.14E-05	cere_fc_hipp	cere	6.12410146	1.684240665	1.519365519
ENSSSCG00000037466	NA	NA	sialic acid-binding Ig-like lectin 5 [Source:NCBI gene;Acc:100515551]	7.56E-06	0.000893331	fc_hipp_cere	fc	10.7965312	17.83745914	13.11925513
ENSSSCG00000037652	NA	NA		3.69E-05	0.00282031	cere_hipp_fc	cere	1.678077664	0.576235273	1.298493529
ENSSSCG00000038556	NA	FMN2	formin 2 [Source:NCBI gene;Acc:100621997]	2.97E-11	5.97E-08	cere_hipp_fc	cere	14.70915089	6.121311052	9.4740549
ENSSSCG00000038594	NA	SDC4	syndecan 4 [Source:NCBI gene;Acc:397528]	4.31E-09	4.95E-06	cere_hipp_fc	cere	11.26701194	2.828579554	4.259459641
ENSSSCG00000038694	CCND2	CCND2;AC008012.1	cyclin D2 [Source:NCBI gene;Acc:397162]	1.73E-07	5.56E-05	fc_hipp_cere	fc	19.81110774	41.05102969	31.70390283
ENSSSCG00000038911	KLF2	KLF2	Kruppel like factor 2 [Source:NCBI gene;Acc:100174959]	3.47E-05	0.00272586	cere_fc_hipp	cere	16.2610765	9.566106789	7.943834842
ENSSSCG00000038948	ETS2	ETS2	ETS proto-oncogene 2, transcription factor [Source:NCBI gene;Acc:100154449]	4.64E-07	0.000106469	fc_hipp_cere	fc	19.34192648	37.79038595	26.11074995
ENSSSCG00000039222	NA	BASP1	brain abundant membrane attached signal protein 1 [Source:NCBI gene;Acc:100522108]	1.24E-05	0.001228888	hipp_fc_cere	hipp	214.9661752	293.264772	320.4839264
ENSSSCG00000039472	SLC30A1	SLC30A1	solute carrier family 30 member 1 [Source:NCBI gene;Acc:503660]	0.000148891	0.006827841	cere_hipp_fc	cere	5.156227669	3.083865319	3.669313891
ENSSSCG00000039651	SLC2A5	SLC2A5	solute carrier family 2 member 5 [Source:NCBI gene;Acc:100625876]	3.56E-07	9.14E-05	cere_hipp_fc	cere	173.4203089	98.79379416	155.797887
ENSSSCG00000039962	HSPB1	HSPB1	heat shock protein family B (small) member 1 [Source:NCBI gene;Acc:493184]	8.52E-06	0.000950547	cere_hipp_fc	cere	47.31120073	26.8514065	32.3579022
ENSSSCG00000040016	NA	NA	EGF-like module containing, mucin-like, hormone receptor-like sequence 4 [Source:NCBI gene;Acc:100623124]	9.31E-09	7.48E-06	cere_hipp_fc	cere	14.2816496	6.096091028	10.44611591
ENSSSCG00000040160	MMP24	MMP24	matrix metallopeptidase 24 [Source:NCBI gene;Acc:100627204]	1.92E-05	0.001698831	cere_hipp_fc	cere	5.922953848	2.831746305	3.176070897
ENSSSCG00000040294	NA	SUB1	activated RNA polymerase II transcriptional coactivator p15 [Source:NCBI gene;Acc:100512195]	8.81E-05	0.004871108	fc_hipp_cere	fc	6.396029475	12.60542035	12.39090078
ENSSSCG00000040608	AKR1B1	AKR1B1	aldo-keto reductase family 1 member B [Source:NCBI gene;Acc:396816]	7.91E-06	0.000896944	fc_cere_hipp	fc	54.09897284	81.60770307	51.61575542
ENSSSCG00000042621	NA	NA		0.000100381	0.005270307	cere_hipp_fc	cere	4.537269089	2.991181701	4.106500996
ENSSSCG00000043344	NA	NA		0.000116946	0.005798956	hipp_cere_fc	hipp	2.555160638	1.508310264	2.734676693
ENSSSCG00000043781	RHOB	RHOB	ras homolog family member B [Source:NCBI gene;Acc:100144503]	0.00011781	0.005805937	cere_hipp_fc	cere	43.95668729	22.29703589	31.16861175
ENSSSCG00000043928	NA	NA		5.56E-05	0.003600941	cere_hipp_fc	cere	7.585707741	3.872613321	5.38416471
ENSSSCG00000044051	NA	NA		5.88E-09	5.25E-06	fc_hipp_cere	fc	0.799709121	20.48886793	2.863189785
ENSSSCG00000044700	NA	NA		3.48E-06	0.000465663	fc_cere_hipp	fc	7.905112372	14.21914837	7.852236892
ENSSSCG00000044930	NA	NA		0.000107694	0.00551021	hipp_cere_fc	hipp	16.39767711	11.19287237	17.40546044
ENSSSCG00000046732	NA	NA		4.19E-05	0.003116302	cere_hipp_fc	cere	96.59208255	41.95773922	98.6032987
ENSSSCG00000046947	NA	NA		0.000107622	0.00551021	cere_hipp_fc	cere	10.13175234	6.66112134	9.379199107
ENSSSCG00000047538	NA	ALG13	ALG13 UDP-N-acetylglucosaminyltransferase subunit [Source:NCBI gene;Acc:100523348]	7.14E-05	0.004310926	hipp_cere_fc	hipp	3.684789703	3.753274539	7.9657466
ENSSSCG00000048263	NA	NA		0.000176863	0.007597526	cere_hipp_fc	cere	16.11256364	8.805894243	11.74507805
ENSSSCG00000050692	NA	NA		0.000174963	0.007556346	cere_hipp_fc	cere	56.81949526	36.66983438	47.79440155
ENSSSCG00000051257	NA	NA		2.08E-08	1.19E-05	cere_hipp_fc	cere	6.750959662	3.118822123	5.988246944
ENSSSCG00000051532	NA	NA		5.75E-08	2.20E-05	cere_hipp_fc	cere	4.227877269	1.679137446	3.764570536
