## Supplementary material for "Defining the pig microglial transcriptome reveals their core signature, regional heterogeneity, and similarity with humans": Table S12

gene	cluster
ABI3	cluster_1
ADAP2	cluster_1
ADRB2	cluster_1
AIF1	cluster_1
ALOX5AP	cluster_1
APBB1IP	cluster_1
ARHGDIB	cluster_1
ARPC1B	cluster_1
BIN2	cluster_1
BLNK	cluster_1
C1QA	cluster_1
C1QB	cluster_1
C1QC	cluster_1
CCR1	cluster_1
CCR5	cluster_1
CD14	cluster_1
CD37	cluster_1
CD53	cluster_1
CMKLR1	cluster_1
CSF1R	cluster_1
CTSS	cluster_1
CX3CR1	cluster_1
CYBA	cluster_1
CYTH4	cluster_1
DOCK8	cluster_1
EBI3	cluster_1
EVI2B	cluster_1
FCGR1A	cluster_1
FGD2	cluster_1
GAL3ST4	cluster_1
GMFG	cluster_1
GPR34	cluster_1
HAVCR2	cluster_1
HCK	cluster_1
HCLS1	cluster_1
HK2	cluster_1
HLA-DMB	cluster_1
IL10RA	cluster_1
IL13RA1	cluster_1
IL6R	cluster_1
INPP5D	cluster_1
IRF8	cluster_1
ITGAM	cluster_1
LAPTM5	cluster_1
LCP2	cluster_1
LYL1	cluster_1
NCF1	cluster_1
NCF2	cluster_1
NCF4	cluster_1
NCKAP1L	cluster_1
OLFML3	cluster_1
P2RY12	cluster_1
P2RY13	cluster_1
PIK3AP1	cluster_1
PIK3CG	cluster_1
PIK3R5	cluster_1
PTAFR	cluster_1
PTPN6	cluster_1
PYCARD	cluster_1
RASAL3	cluster_1
RGS10	cluster_1
SAMSN1	cluster_1
SASH3	cluster_1
SIPA1	cluster_1
SLC15A3	cluster_1
SLC2A5	cluster_1
SLC7A7	cluster_1
STAB1	cluster_1
SUSD3	cluster_1
TGFB1	cluster_1
TLR2	cluster_1
TLR7	cluster_1
TNFAIP8L2	cluster_1
TNFRSF1B	cluster_1
TREM2	cluster_1
TYROBP	cluster_1
VAV1	cluster_1
WAS	cluster_1
ADCY7	cluster_2
ARHGAP25	cluster_2
BTK	cluster_2
CASP1	cluster_2
CD84	cluster_2
CSF3R	cluster_2
DEF6	cluster_2
DOCK2	cluster_2
ELF4	cluster_2
FCGR3B	cluster_2
FGL2	cluster_2
HLA-DMA	cluster_2
IKZF1	cluster_2
IRF5	cluster_2
LCP1	cluster_2
LHFPL2	cluster_2
LPXN	cluster_2
MYO1F	cluster_2
NAGA	cluster_2
PLCB2	cluster_2
PLD4	cluster_2
PPP1R18	cluster_2
PTPRC	cluster_2
RBM47	cluster_2
RGS1	cluster_2
SIGLEC10	cluster_2
SIGLEC11	cluster_2
SLC37A2	cluster_2
SRGN	cluster_2
ST6GAL1	cluster_2
SYK	cluster_2
TAL1	cluster_2
TLR1	cluster_2
TLR3	cluster_2
TLR6	cluster_2
TMEM106A	cluster_2
TRAF3IP3	cluster_2
WDFY4	cluster_2
ABCC4	cluster_3
ADAM28	cluster_3
ARHGAP15	cluster_3
C2	cluster_3
C3	cluster_3
CYBB	cluster_3
DHRS9	cluster_3
GAB3	cluster_3
GIMAP4	cluster_3
HLA-DRA	cluster_3
ITGAL	cluster_3
LPAR5	cluster_3
LY75	cluster_3
PRAM1	cluster_3
RHBDF2	cluster_3
RNASE6	cluster_3
S100A11	cluster_3
SCIN	cluster_3
SOWAHD	cluster_3
SPP1	cluster_3
TFEC	cluster_3
TNFRSF13C	cluster_3
TNFSF8	cluster_3
TRIM38	cluster_3
CAPG	cluster_4
CH25H	cluster_4
CTSC	cluster_4
GPR183	cluster_4
HLA-DOA	cluster_4
HLA-DQB1	cluster_4
HPGDS	cluster_4
IL18	cluster_4
PLXDC2	cluster_4
RAC2	cluster_4
REEP4	cluster_4
SLC11A1	cluster_4
TBXAS1	cluster_4
TREML1	cluster_4
AOAH	cluster_5
ATP8B4	cluster_5
B3GNT5	cluster_5
CD4	cluster_5
CD69	cluster_5
CIITA	cluster_5
CYTIP	cluster_5
CYTL1	cluster_5
HAMP	cluster_5
KCNQ1	cluster_5
MSR1	cluster_5
RGS18	cluster_5
SUCNR1	cluster_5
SYTL3	cluster_5
TLR5	cluster_5
TMC8	cluster_5
