## Supplementary material for "Defining the pig microglial transcriptome reveals their core signature, regional heterogeneity, and similarity with humans": Table S13

gene	cluster
ABI3	cluster_1
ADRB2	cluster_1
APBB1IP	cluster_1
ARHGAP27	cluster_1
BATF3	cluster_1
BHLHE41	cluster_1
BLNK	cluster_1
BMP2K	cluster_1
CSF1R	cluster_1
CX3CR1	cluster_1
DOCK8	cluster_1
ENTPD1	cluster_1
FCGR1A	cluster_1
FGD2	cluster_1
FMNL3	cluster_1
GAL3ST4	cluster_1
GPR34	cluster_1
IL18	cluster_1
INPP5D	cluster_1
ITPR2	cluster_1
LPCAT2	cluster_1
LTC4S	cluster_1
LYL1	cluster_1
MAF	cluster_1
MERTK	cluster_1
MLXIPL	cluster_1
OLFML3	cluster_1
P2RY12	cluster_1
P2RY13	cluster_1
PALD1	cluster_1
PDGFB	cluster_1
PLCB2	cluster_1
PRKCD	cluster_1
PTGS1	cluster_1
RASAL3	cluster_1
SIPA1	cluster_1
SLC2A5	cluster_1
SRGAP2	cluster_1
SUSD3	cluster_1
TGFBR1	cluster_1
TLR7	cluster_1
TMEM86A	cluster_1
UBA7	cluster_1
ZFP36L2	cluster_1
ABHD15	cluster_2
ADCY7	cluster_2
ADGRG1	cluster_2
ARHGAP22	cluster_2
AXL	cluster_2
CARD9	cluster_2
CREB3L2	cluster_2
JAK3	cluster_2
KCNK13	cluster_2
LOXL3	cluster_2
LRRK1	cluster_2
MKNK1	cluster_2
MMP2	cluster_2
NFATC2	cluster_2
PIK3R6	cluster_2
PLA2G4A	cluster_2
PLD4	cluster_2
RAB3IL1	cluster_2
SH3TC1	cluster_2
SIGLEC10	cluster_2
SIGLEC11	cluster_2
SLC9A9	cluster_2
SLCO2B1	cluster_2
SOCS6	cluster_2
ST6GAL1	cluster_2
TAL1	cluster_2
TEP1	cluster_2
TLR3	cluster_2
TLR6	cluster_2
TMEM106A	cluster_2
TP53I11	cluster_2
ZFHX3	cluster_2
A2M	cluster_3
ABCC4	cluster_3
ADAM28	cluster_3
ARHGAP24	cluster_3
ARHGAP6	cluster_3
C3	cluster_3
CARD11	cluster_3
CPED1	cluster_3
DENND3	cluster_3
DISC1	cluster_3
GBGT1	cluster_3
GCNT2	cluster_3
HSPA1A	cluster_3
HSPA1B	cluster_3
LPAR5	cluster_3
MRC2	cluster_3
PIEZO1	cluster_3
PLVAP	cluster_3
PRAM1	cluster_3
RHBDF2	cluster_3
RPGRIP1	cluster_3
SCIN	cluster_3
SYT6	cluster_3
TMEM156	cluster_3
VASH1	cluster_3
ADGRG5	cluster_4
DTX2	cluster_4
ENGASE	cluster_4
FAM72A	cluster_4
FAM72B	cluster_4
FAM72C	cluster_4
FAM72D	cluster_4
GDPD3	cluster_4
HPGDS	cluster_4
MSH5	cluster_4
MTHFD1L	cluster_4
MYO7A	cluster_4
P3H2	cluster_4
PCED1B	cluster_4
PGGHG	cluster_4
PLXDC2	cluster_4
PRICKLE3	cluster_4
RCN3	cluster_4
REEP4	cluster_4
RGL3	cluster_4
SAPCD1	cluster_4
SPNS3	cluster_4
TLR5	cluster_4
TP53I13	cluster_4
ACKR2	cluster_5
ACSM5	cluster_5
ARRDC5	cluster_5
ATP8B4	cluster_5
BNC2	cluster_5
CABP4	cluster_5
CIITA	cluster_5
CLDN7	cluster_5
CYTL1	cluster_5
DLEC1	cluster_5
ENPP1	cluster_5
FOLR2	cluster_5
GHRL	cluster_5
GPC2	cluster_5
IGSF10	cluster_5
LIPC	cluster_5
LIPG	cluster_5
PABPC1L	cluster_5
PCDH12	cluster_5
PGM5	cluster_5
PPP1R13L	cluster_5
RASGEF1C	cluster_5
RGS16	cluster_5
RUNX2	cluster_5
SCARF1	cluster_5
SPTLC3	cluster_5
STK32B	cluster_5
TBX19	cluster_5
TMC8	cluster_5
TMEM255B	cluster_5
WNT5A	cluster_5
