## Supplementary material for "Defining the pig microglial transcriptome reveals their core signature, regional heterogeneity, and similarity with humans": Table S14

gene	cluster
ABHD12	cluster_1
ABI3	cluster_1
ACP2	cluster_1
ADAP2	cluster_1
BHLHE41	cluster_1
BLNK	cluster_1
CCR5	cluster_1
CD14	cluster_1
CKB	cluster_1
CLSTN1	cluster_1
CMKLR1	cluster_1
CSF1R	cluster_1
CTTNBP2NL	cluster_1
CX3CR1	cluster_1
ENTPD1	cluster_1
EPB41L2	cluster_1
F11R	cluster_1
FCGR1A	cluster_1
FGD2	cluster_1
FRMD4A	cluster_1
GAS6	cluster_1
GPR34	cluster_1
HAVCR2	cluster_1
HEXB	cluster_1
IL10RA	cluster_1
KCTD12	cluster_1
LTC4S	cluster_1
NRIP1	cluster_1
NUAK1	cluster_1
OLFML3	cluster_1
P2RY12	cluster_1
P2RY13	cluster_1
P2RY6	cluster_1
P4HA1	cluster_1
PALD1	cluster_1
PDE3B	cluster_1
PDGFB	cluster_1
PMEPA1	cluster_1
RHOB	cluster_1
SLC2A5	cluster_1
SLC46A1	cluster_1
SLCO2B1	cluster_1
ST3GAL6	cluster_1
STAB1	cluster_1
TGFBR1	cluster_1
TGFBR2	cluster_1
TLR7	cluster_1
TMEM86A	cluster_1
TREM2	cluster_1
ABCC3	cluster_2
ACVR1	cluster_2
CADM1	cluster_2
CTSF	cluster_2
DAGLA	cluster_2
DST	cluster_2
EXTL3	cluster_2
FSCN1	cluster_2
GOLM1	cluster_2
ICAM1	cluster_2
KCNK13	cluster_2
OPHN1	cluster_2
RAB3IL1	cluster_2
RGS1	cluster_2
TJP1	cluster_2
TLR4	cluster_2
TLR6	cluster_2
TMC7	cluster_2
TNFRSF11A	cluster_2
TTC28	cluster_2
ADAMTS1	cluster_3
ARHGAP22	cluster_3
DNAJB4	cluster_3
EGR1	cluster_3
FOS	cluster_3
GBGT1	cluster_3
HSPA1A	cluster_3
LRP12	cluster_3
LY96	cluster_3
NAV2	cluster_3
PTPRM	cluster_3
SPINT1	cluster_3
ADRB1	cluster_4
ATF3	cluster_4
B4GALT4	cluster_4
BCO2	cluster_4
CRYBB1	cluster_4
CXXC5	cluster_4
CYSLTR1	cluster_4
GTF2H2	cluster_4
HPGDS	cluster_4
HPS4	cluster_4
IL1A	cluster_4
LGMN	cluster_4
P2RX7	cluster_4
PLXDC2	cluster_4
PROS1	cluster_4
RASGRP3	cluster_4
RILPL1	cluster_4
SCAMP5	cluster_4
SCOC	cluster_4
SPARC	cluster_4
TUBGCP5	cluster_4
USP2	cluster_4
ADAMTS16	cluster_5
AGMO	cluster_5
AK1	cluster_5
APBB2	cluster_5
ATP8A2	cluster_5
EBF3	cluster_5
KCND1	cluster_5
LAG3	cluster_5
LIPH	cluster_5
MLPH	cluster_5
PLXNA4	cluster_5
PON3	cluster_5
PPFIA4	cluster_5
PPM1L	cluster_5
PPP1R9A	cluster_5
RAPGEF5	cluster_5
SERPINE2	cluster_5
SGCE	cluster_5
SLC24A3	cluster_5
SNX24	cluster_5
TNFRSF17	cluster_5
TPPP	cluster_5
UPK1B	cluster_5
