## Supplementary material for "Defining the pig microglial transcriptome reveals their core signature, regional heterogeneity, and similarity with humans": Table S15

gene	cluster
ADAP2	cluster_1
ADGRG1	cluster_1
ADRB2	cluster_1
AIF1	cluster_1
ALOX5AP	cluster_1
ARHGAP27	cluster_1
BLNK	cluster_1
C1QA	cluster_1
C1QB	cluster_1
C1QC	cluster_1
CASP1	cluster_1
CD180	cluster_1
CEBPA	cluster_1
CMKLR1	cluster_1
CNPY3	cluster_1
CSF1R	cluster_1
CST3	cluster_1
CX3CR1	cluster_1
EPB41L2	cluster_1
FCGR1A	cluster_1
FGD2	cluster_1
GPR34	cluster_1
HAVCR2	cluster_1
HK2	cluster_1
IL18	cluster_1
IL6R	cluster_1
IRF8	cluster_1
ITGAM	cluster_1
LPCAT2	cluster_1
LTBR	cluster_1
LYL1	cluster_1
MLXIPL	cluster_1
OLFML3	cluster_1
P2RY12	cluster_1
P2RY13	cluster_1
PALD1	cluster_1
PIK3CG	cluster_1
PLD4	cluster_1
PTAFR	cluster_1
PTGS1	cluster_1
PYCARD	cluster_1
RGS10	cluster_1
SLC29A3	cluster_1
SLC2A5	cluster_1
SUSD3	cluster_1
TAL1	cluster_1
TLR1	cluster_1
TMEM106A	cluster_1
TMEM86A	cluster_1
TREM2	cluster_1
VSIR	cluster_1
ZNF385A	cluster_1
ZNF703	cluster_1
ADAMTS10	cluster_2
ARHGAP22	cluster_2
CARD9	cluster_2
CERS4	cluster_2
CLCN5	cluster_2
CRYBG3	cluster_2
CXCL10	cluster_2
ERO1B	cluster_2
FGL2	cluster_2
HFE	cluster_2
HIKESHI	cluster_2
HSPBAP1	cluster_2
IRAK2	cluster_2
KLHL42	cluster_2
MMP14	cluster_2
NINJ1	cluster_2
PLA2G4A	cluster_2
PLAU	cluster_2
RAB3IL1	cluster_2
RELT	cluster_2
RUBCNL	cluster_2
SLC18B1	cluster_2
SLC2A9	cluster_2
SLC8B1	cluster_2
ST14	cluster_2
TBL2	cluster_2
TLR3	cluster_2
TRIM14	cluster_2
TRMT2B	cluster_2
TRPM2	cluster_2
TSPAN32	cluster_2
ZFHX3	cluster_2
ZMYM1	cluster_2
ZNF251	cluster_2
ADAM28	cluster_3
ARHGAP6	cluster_3
C3	cluster_3
CCDC149	cluster_3
CPED1	cluster_3
EGFL7	cluster_3
FAM20A	cluster_3
FBP1	cluster_3
HPSE	cluster_3
LPAR5	cluster_3
LTB4R2	cluster_3
LY75	cluster_3
OAS2	cluster_3
PLVAP	cluster_3
PRRG4	cluster_3
SCIN	cluster_3
SOWAHD	cluster_3
SPATA20	cluster_3
ABCC3	cluster_4
ABCD1	cluster_4
ARL11	cluster_4
BATF3	cluster_4
BMF	cluster_4
CAPN3	cluster_4
CCL8	cluster_4
CYP4V2	cluster_4
DDX49	cluster_4
HPGD	cluster_4
JUP	cluster_4
KCNK13	cluster_4
LRRK1	cluster_4
LTC4S	cluster_4
MAML3	cluster_4
MAP1S	cluster_4
MMP2	cluster_4
NLRP3	cluster_4
NPEPL1	cluster_4
P2RY6	cluster_4
PKDCC	cluster_4
RNF128	cluster_4
SH3TC1	cluster_4
SLC12A9	cluster_4
SLC37A2	cluster_4
SLC46A1	cluster_4
SPNS2	cluster_4
TGFBI	cluster_4
TIFAB	cluster_4
TLR6	cluster_4
TMEM35B	cluster_4
UNC93B1	cluster_4
ZFPM1	cluster_4
ZNF467	cluster_4
ANK1	cluster_5
CALCR	cluster_5
CCDC8	cluster_5
CDH1	cluster_5
CHAD	cluster_5
CHST2	cluster_5
CLDN15	cluster_5
COLCA2	cluster_5
DMP1	cluster_5
EGF	cluster_5
ESYT3	cluster_5
FBXO48	cluster_5
FRMPD1	cluster_5
GNGT1	cluster_5
GPRC5C	cluster_5
GUCY2D	cluster_5
IL1RAPL2	cluster_5
IRF6	cluster_5
IRX6	cluster_5
MANSC4	cluster_5
MBNL3	cluster_5
NECTIN1	cluster_5
NRK	cluster_5
PHKG1	cluster_5
PPM1J	cluster_5
PTGDR2	cluster_5
RGS9	cluster_5
RPGRIP1	cluster_5
SCARNA13	cluster_5
SGMS2	cluster_5
SH2D4B	cluster_5
STAP1	cluster_5
TDRD1	cluster_5
TFPI2	cluster_5
TNFSF15	cluster_5
TXLNB	cluster_5
ULK4	cluster_5
VWA2	cluster_5
ZBTB46	cluster_5
ZFP92	cluster_5
